# Rep virulence genes have been recruited convergently by nudivirus-derived Virus-Like Particles and ichnoviruses of Campoplegine wasps

**DOI:** 10.1101/2023.12.12.569846

**Authors:** Alexandra Cerqueira de Araujo, Matthieu Leobold, Marie Cariou, Bernardo Ferreira dos Santos, Rustem Uzbekov, Renato Ricciardi, Pierluigi Scaramozzino, Andrea Lucchi, Karine Musset, Jean-Michel Drezen, Thibaut Josse, Elisabeth Huguet

**Affiliations:** CBER, Department of Genetics, Evolution and Environment, University College London, London, UK; Institut de Recherche sur la Biologie de l’Insecte (IRBI), UMR 7261, CNRS - Université de Tours, Tours, France; Service Analyse de Données, Muséum National d’Histoire Naturelle, Centre National de la Recherche Scientifique, Paris, France; Museum für Naturkunde, Leibniz Institute for Evolution and Biodiversity Science, Center for Integrative Biodiversity Discovery, Invalidenstraße 43, Berlin, 10115, Germany; Université de Tours, Département des Microscopies, Tours, France; Faculty of Bioengineering and Bioinformatics, Moscow State University, Moscow, Russia; Department of Agriculture, Food and Environment (DAFE), University of Pisa, Italy

**Keywords:** Nudivirus, Viral domestication, Campopleginae, Virus-Like-Particle, Parasitoid wasp, Ichnovirus

## Abstract

Viral endogenization events in the genomes of parasitoid wasps have led to the production of immunosuppressive particles that are injected into the host and that either contain DNA encoding virulence effectors or virulence proteins, essential for parasitism success. In some Campopleginae (Ichneumonidae) wasps, viral endogenisation involves the production of large dsDNA ichnoviruses encoding several dozens of rep virulence genes, to the exception of *Venturia canescens*. Instead, *V. canescens* harbours an endogenous nudivirus producing Virus-Like-Particles (VLPs) in which virulence proteins are wrapped into viral envelopes. Here, we described that this nudiviral domestication event is more ancient and widespread than previously thought as we identified homologous alphanudivirus sequences in the genomes of three Campopleginae species belonging to the genera *Campoplex* and *Rimphoctona*. We showed that *Campoplex capitator* produces morphologically similar VLPs to those of *V. canescens* with almost the same viral protein content. Strikingly, the virulence proteins are however different, suggesting that VLPs allow a high versatility in the molecular strategies used by the wasps in response to host selection pressures. Furthermore, a marked expansion of serpin and *rep* genes is present in *Campoplex capitator*, with one serpin and several REP proteins identified as major VLP components using proteomics. REP proteins are also well-described virulence factors initially shown to be delivered into hosts via the expression of *rep* genes coded by ichnovirus DNA. In *Campoplex capitator*, these proteins are packaged into nudivirus-derived VLPs indicating that convergent use of virulence factors can imply endogenous viruses of different origin and with different delivery mechanisms.
