## Supplementary material for "Rep virulence genes have been recruited convergently by nudivirus-derived Virus-Like Particles and ichnoviruses of Campoplegine wasps": Table S1

### Sheet: Feuil1
A
	Campoplex capitator assembled genome	Campoplex nolae assembled genome
Number of contigs	630	4593
Number of contigs(>=0bp)	630	4609
Number of contigs(>=1000bp)	630	3349
Number of contigs(>=5000bp)	625	1109
Number of contigs(>=10000bp)	619	823
Number of contigs(>=25000bp)	446	457
Number of contigs(>=50000bp)	252	283
Total length	261407940	218377473
Total length(>=0bp)	261407940	218384770
Tota llength(>=1000bp)	261407940	217516118
Total length(>=5000bp)	261389186	212226519
Total length(>=10000bp)	261341445	210180026
Total length(>=25000bp)	257771676	204243532
Total length(>=50000bp)	251374766	198238286
Largest contig	19905482	6014253
GC(%)	37.52	37.6
N50	7808884	1839811
N90	228862	59007
auN	7.88707e+06	1.8034e+06
L50	11	42
L90	102	252
B
	Insecta				Hymenoptera
	Campoplex capitator		Campoplex nolae		Campoplex capitator		Campoplex nolae
	Genome	Proteins	Genome	Proteins	Genome	Proteins	Genome	Proteins
Complete BUSCOs (C)	1357	1294	1351	1291	5746	5342	5657	5203
Complete and single-copy BUSCOs (S)	1349	1200	1344	1199	5718	4941	5642	4820
Complete and duplicated BUSCOs (D)	8	94	7	92	28	401	15	383
Fragmented BUSCOs (F)	3	23	11	34	64	188	98	246
Missing BUSCOs (M)	7	50	5	42	181	461	236	542
Total BUSCO groups searched	1367	1367	1367	1367	5991	5991	5991	5991
C percentage	99.3	94.7	98.8	94.4	95.9	89.2	94.5	86.9
S percentage	98.7	87.8	98.3	87.7	95.4	82.5	94.2	80.5
D percentage	0.6	6.9	0.5	6.7	0.5	6.7	0.3	6.4
F percentage	0.2	1.7	0.8	2.5	1.1	3.1	1.6	4.1
M percentage	0.5	3.6	0.4	3.1	3	7.7	3.9	9
