## Supplementary material for "Rep virulence genes have been recruited convergently by nudivirus-derived Virus-Like Particles and ichnoviruses of Campoplegine wasps": Table S2

### Sheet: annot_tab
Table S3: Summary table of CcapiENV (C. capitator), CnolaENV (C. nolae) and rep genes information. Nudivirus and rep genes were validated by blastp. Nudivirus core genes are indicated in bold. Alternative gene names are given between parentheses. REP (repeat element protein) ichnoviral functions are underlined. TPMs (transcripts per million) were generated from ovary transcriptomes and the presen…
Species	Function in baculoviruses/ichnoviruses	Gene name	Contig	Nudiviral cluster	Position in the contig	Gene length in bp	Mean of mapped read counts in ovaries	Mean of normalized TPMs in ovaries	Presence in VLPs	Peptide abundance (PSM)	Protein size in aa	Blastp identity, e-value and score			Hit accession number	Hit name
Campoplex capitator	DNA amplification	helicase	contig 13	2	complement(6986111 - 6989746)	3636	1710	57.7168			1212	85.7	0	2152	AJZ73107.1	Venturia canescens helicase
Campoplex capitator	Viral transcription	p47	contig 2	1	complement(15493852 - 15494922)	1071	1694	194.032			357	86.5	0	651	AJZ73123.1	Venturia canescens P47
		lef-4	contig 13	2	complement(6977003 - 6978238)	1236	2993.5	295.779			412	82	0	706	AJZ73110.1	Venturia canescens Lef-4
		lef-8	contig 13	2	6982207 - 6985356	3150	4689.5	183.138			1050	89	0	1735	NP_001402025.1	Venturia canescens uncharacterized LOC122409797 (LEF-8*)
		lef-5	contig 328	4	complement(708144 - 708470)	327	1029.5	388.839			109	85.9	3.01e-42	142	KAI5630623.1	Venturia canescens lef-5, partial
		lef-9	contig 328	4	complement(727668 - 729752)	2085	6208	365.556			695	91.1	0	1207	NP_001401542.1	Venturia canescens uncharacterized LOC122410065 (LEF-9*)
Campoplex capitator	Envelope components and infectiosity	pif-4 (19 Kda)	contig 328	4	706840 - 707595	756	60924	9829.79	X	39	252	73.2	2.79e-110	327	AJZ73138.1	Venturia canescens PIF-4
		p33 (ac92)	contig 2	1	15496092 - 15497036	945	33858.5	4381.85	X	49	315	64.9	1.66e-150	435	AJZ73122.1	Venturia canescens P33
		pif-2	contig 13	2	complement(6971652 - 6972776)	1125	17289.5	1873.1	X	51	375	57.9	8.07e-133	394	AJZ73111.1	Venturia canescens PIF-2
		pif-6 (ac68)	contig 328	4	complement(690595 - 691005)	411	14560	4344.4	X	13	137	67.6	4.68e-64	202	AJZ73143.1	Venturia canescens PIF-6
		p74 (pif-0)	contig 328	4	695558 - 697498	1941	29832.5	1900.17	X	23	647	49.8	0	631	AJZ73141.1	Venturia canescens P74
		vp91 (pif-8)	contig 328	4	complement(713819 - 715891)	2073	30836.5	1823.09	X	71	691	51.7	0	704	NP_001401496.1	Venturia canescens uncharacterized LOC122408848 (VP91*)
		pif-5-1 (odv-e56)	contig 328	4	725333 - 726583	1251	82450.5	8073.61	X	104	417	43.6	2.41e-83	270	AJZ73134.1	Venturia canescens Pif-5.2
		pif-5-2 (odv-e56)	contig 328	4	733696 - 734952	1257	22888.5	2149.23	X	127	419	39.1	2.98e-71	241	WDA65048.1	Oryctes rhinoceros nudivirus PIF-5 protein
		pif-3	contig 328	4	744312 - 744905	594	25084.5	5175.29	X	33	198	65.8	1.99e-84	258	NP_001401912.1	Venturia canescens uncharacterized LOC122410071 (PIF-3*)
		pif-1	contig 13	2	6978638 - 6980113	1476	15774	1304.52	X	24	492	48.1	2.85e-166	489	AJZ73109.1	Venturia canescens PIF-1
		Ac81	contig 328	4	701318 - 701800	483	3308	836.391			161	65.6	6.34e-72	224	AJZ73150.1	Venturia canescens Ac81-like.3
Campoplex capitator	Morphogenesis and particle assembly	vlf-1	contig 328	4	709361 - 710638	1278	7795	754.421			426	41.6	4.23e-76	253	AHW98291.1	Nilaparvata lugens endogenous nudivirus VLF-1
Campoplex capitator	Unknown	OrNVorf59-like	contig 328	4	707602 - 708123	522	37930	8859.98	X	43	174	81.5	2.96e-103	304	NP_001401908.1	Venturia canescens uncharacterized LOC122408855 (OrNVorf59-like*)
		OrNVorf54-like	contig 2	1	complement(15472150 - 15473337)	1188	33529.5	3447.28	X	49	396	92.3	0	728	NP_001401538.1	Venturia canescens uncharacterized LOC122408203 (OrNVorf54-like*)
		OrNVorf41-like-1 (11K)	contig 2	1	15475263 - 15475550	288	73177	30962.1	X	13	96	23.2	0.002	22.7		CcapiENV OrNVorf41-like-5
		OrNVorf41-like-2 (11K)	contig 2	1	15476320 - 15476727	408	85946	25678.5	X	33	136	25.9	2.53e-05	53.1	NP_001401923.1	Venturia canescens uncharacterized LOC122408210 (OrNVorf41-like-1*)
		OrNVorf41-like-3 (11K)	contig 2	1	15479909 - 15480358	450	146696	39784.7			150	33.3	1.56e-18	87.4	NP_001401922.1	Venturia canescens uncharacterized LOC122408209 (OrNVorf41-like-2*)
		OrNVorf41-like-4 (11K)	contig 2	1	15481182 - 15481586	405	178200	54856.7	X	13	135	42.1	3.15e-27	108	NP_001401923.1	Venturia canescens uncharacterized LOC122408210 (OrNVorf41-like-1*)
		OrNVorf44-like	contig 2	1	15483923 - 15484489	567	51774.5	11152.3	X	66	189	71.3	1.71e-96	288	NP_001401539.1	Venturia canescens uncharacterized LOC122408207 (OrNVorf44-like*)
		OrNVorf46-like	contig 2	1	complement(15486115 - 15487905)	1791	2120.5	145.088			597	68.1	0	725	AJZ73115.1	Venturia canescens hypothetical protein (OrNVorf46-like*)
		OrNVorf136-like	contig 2	1	complement(15488716 - 15489168)	453	11462	3085.66			151	67.8	4.09e-67	211	AJZ73114.1	Venturia canescens hypothetical protein (OrNVorf136-like*)
		OrNVorf23-like	contig 2	1	15489783 - 15490574	792	1620.5	251.198	X	47	264	65	8.24e-106	316	AJZ73113.1	Venturia canescens hypothetical protein (OrNVorf23-like*)
		OrNVorf19-like	contig 2	1	complement(15494837 - 15495235)	399	1307.5	403.887			133	73.4	2.28e-61	194	AJZ73112.1	Venturia canescens hypothetical protein (OrNVorf19-like*)
		OrNVorf47-like	contig 13	2	6975948 - 6976769	822	18369	2727.27	X	18	274	69.3	2.8e-139	403	AJZ73154.1	Venturia canescens hypothetical protein (OrNVorf47-like-3*)
		OrNVorf73-like	contig 13	2	6992759 - 6993544	786	1498.5	233.026			262	80.5	5.59e-148	425	NP_001401548.1	Venturia canescens uncharacterized LOC122409817 (OrNVorf73-like*)
		OrNVorf41-like-5 (11K)	contig 326	3	complement(2612826 - 2613125)	300	27025.5	10981.7			100	37.2	9.75e-18	82.4	KAI5630609.1	Venturia canescens OrNVorf41-like-6
		OrNVorf41-like-6 (11K)	contig 326	3	complement(2613850 - 2614170)	321	32384.5	12264.3			107	26.5	1.12e-08	59.7	KAI5630609.1	Venturia canescens OrNVorf41-like-6
		OrNVorf138-like	contig 328	4	complement(686054 - 686347)	294	5247	2178.59			98	67.7	1.19e-34	124	XP_043271885.1	Venturia canescens uncharacterized protein LOC122408869**
		OrNVorf61-like	contig 328	4	complement(689155 - 689526)	372	31753.5	11299.3	X	25	124	64.6	3.04e-35	127	NP_001401513.1	Venturia canescens uncharacterized LOC122408858 (OrNVorf61-like*)
		OrNVorf76-like	contig 328	4	691432 - 691659	228	1756	939.593			76	67.3	9.89e-14	70.1	NP_001401514.1	Venturia canescens uncharacterized LOC122408859 (OrNVorf76-like*)
		OrNVorf25-like	contig 328	4	698675 - 700330	1656	48101.5	3565.86	X	191	552	72.3	0	858	AJZ73140.1	Venturia canescens hypothetical protein (OrNVorf25-like*)
		OrNVorf27-like	contig 328	4	710904 - 712094	1191	26491	2722.29	X	20	397	82.4	0	672	AJZ73136.1	Venturia canescens hypothetical protein (OrNVorf27-like*)
		OrNVorf90-like	contig 328	4	complement(717857 - 721093)	3237	5689	216.28	X	35	1079	76.3	0	1640	AJZ73148.1	Venturia canescens hypothetical protein (OrNVorf90-like*)
		OrNVorf63-like	contig 328	4	complement(723007 - 723255)	249	3994	1968.52			83	63.1	2.52e-19	85.1	NP_001402038.1	Venturia canescens uncharacterized LOC122410073 (OrNVorf63-like*)
		OrNVorf79-like	contig 328	4	731525 - 731737	213	2733.5	1581.16	X	11	71	65.1	3.41e-19	84	NP_001401530.1	Venturia canescens uncharacterized LOC122410074 (OrNVorf79-like*)
		OrNVorf118-like	contig 328	4	736112 - 736948	837	22038.5	3233.67	X	97	279	76.3	1.48e-153	440	AJZ73129.1	Venturia canescens hypothetical protein (OrNVorf118-like*)
		OrNVorf119-like	contig 328	4	736958 - 738058	1101	62721.5	6963.45	X	80	367	89.3	0	682	NP_001401529.1	Venturia canescens uncharacterized LOC122410069 (OrNVorf119-like*)
		OrNVorf120-like	contig 328	4	complement(738811 - 740787)	1977	29148	1806.21	X	120	659	83.5	0	1113	NP_001401541.1	Venturia canescens uncharacterized LOC122410064 (OrNVorf120-like*)
		OrNVorf122-like	contig 328	4	741734 - 742414	681	1933	349.743			227	62.7	5.65e-86	264	NP_001402050.1	Venturia canescens uncharacterized LOC122408865 (OrNVorf122-like*)
		OrNVorf123-like	contig 328	4	743586 - 743909	324	15658	5900.12	X	17	108	64.5	7.64e-44	149	NP_001401543.1	Venturia canescens uncharacterized LOC122410072 (OrNVorf123-like*)
		OrNVorf18-like	contig 328	4	746646 - 748046	1401	73426.5	6399.83	X	109	467	61.2	0	530	NP_001401527.1	Venturia canescens uncharacterized LOC122410067 (OrNVorf18-like*)
Campoplex capitator	Pseudogenes	pseudo vp39	contig 2	1	15465017 - 15465368							67.5	1.65e-18	97	KP972597.1	Venturia canescens pseudo vp39
		pseudo OrNVorf99-like	contig 4	NA	6410523 - 6410915							83.2	4.97e-91	337	MH151092.1	Venturia canescens pseudo OrNVorf99.1-like
		pseudo OrNVorf117-like	contig 9	NA	1382035 - 1382601							85	7.92e-158	558	MH151089.1	Venturia canescens pseudo OrNVorf117-like
		pseudo OrNVorf139-like	contig 9	NA	6965367- 6965623							81.7	1.99e-49	198	MH151094.1	Venturia canescens pseudo OrNVorf139-like
		pseudo FEN-1	contig 12	NA	726667 - 726882, 727180 - 727562							81.5	1.06e-80	302	KP972596.1	Venturia canescens pseudo FEN-1
		pseudo DNApol	contig 13	NA	507908 - 507956, 508176 - 508868							81.8	1.51e-158	560	MH151097.1	Venturia canescens pseudo DNApol
		pseudo OrNVorf99-like	contig 13	NA	5114850 - 5115368							82.1	2.67e-116	420	MH151090.1	Venturia canescens pseudo OrNVorf99.2-like
		pseudo pif-4 (19 Kda)	contig 13	2	6989881 - 6990024							46.34	0.001	45.4	AJZ73138.1	Venturia canescens PIF-4
		pseudo pif-1	contig 13	2	6994508 - 6994810							39.6	9.29e-11	68.6	AJZ73109.1	Venturia canescens PIF-1
		pseudo helicase	contig 13	2	complement(6995640 - 6995816)							59.4	2.01e-22	100	AJZ73107.1	Venturia canescens helicase
		pseudo OrNVorf62-like	contig 13	NA	7033194 - 7033540							80.7	2.87e-66	254	KP972596.1	Venturia canescens pseudo OrNVorf62-like
		Pseudo 38K	contig 94	NA	29063 - 29227							54.72	7e-08	57.8	QKN22470.1	Drosophila-associated filamentous virus putative ORF19
		pseudo integrase	contig 322	NA	7794008 - 7794318, 7794375 - 7794869							80.4	1.64e-91	339	MH151095.1	Venturia canescens pseudo integrase
		pseudo OrNVorf22-like (p6.9)	contig 322	NA	12698893 - 12699488							88.6	0	588	MH151098.1	Venturia canescens pseudo OrNVorf22-like
		pseudo OrNVorf128-like	contig 322	NA	14126845 - 14127067							87.9	6.1e-66	254	MH151091.1	Venturia canescens pseudo OrNVorf128.1-like
		pseudo OrNVorf27-like	contig 326	3	2618461 - 2618893							58.93	6e-13	57	NP_001402047.1	Venturia canescens uncharacterized LOC122408852 (OrNVorf27-like*)
		Pseudo lef-8	contig 504	NA	3017 - 3559							37.31	1e-26	117	YP_009345700.1	Leptopilina boulardi filamentous virus hypothetical protein (ORF96)
		pseudo 38K	contig 508	NA	23980 - 24171							58.33	2e-08	59.3	QKN22470.1	Drosophila-associated filamentous virus putative ORF19
		pseudo rep-like-1	contig 49	NA	138182 - 138700							51.83	6e-55	182	ULM71682.1	Diadegma fenestrale ichnovirus repeat element 32 protein
		pseudo rep-like-2	contig 49	NA	136115 - 136603							49.14	4e-40	142	AHY22009.1	Diadegma semiclausum ichnovirus repeat element 22
Campoplex capitator	REP - Unknown	repeat element protein-like-1	contig 3	NA	10509109 - 10509816	705	22190	3628.92	X	58	235	44.633	2.31e-44	160	BAF45626.1	Tranosema rostrale ichnovirus f3.2 (repeat element protein)
		repeat element protein-like-2	contig 3	NA	complement(10395751 - 10396458)	705	21108	3840.94	X	70	235	44.615	7.23e-50	174	BAF45626.1	Tranosema rostrale ichnovirus f3.2 (repeat element protein)
		repeat element protein-like-3	contig 3	NA	10517611 - 10518315	708	134	2138.68	X	68	236	43.158	9.06e-47	166	AIK25648.1	Hyposoter didymator ichnovirus Rep1
		repeat element protein-like-4	contig 3	NA	10514216 - 10514923	705	2052	360.387	X	38	235	42.574	2.33e-49	172	BAF45626.1	Tranosema rostrale ichnovirus f3.2 (repeat element protein)
		repeat element protein-like-5	contig 3	NA	10511457 - 10512167	702	12327	22.7844	X	37	234	41.919	2.86e-46	165	AHY21996.1	Diadegma semiclausum ichnovirus repeat element 17
		repeat element protein-like-6	contig 23	NA	3513756 - 3514538	741	3699.5	816.149	X	12	247	44.505	2.64e-47	168	BAF45626.1	Tranosema rostrale ichnovirus f3.2 (repeat element protein)
		repeat element protein-like-7	contig 23	NA	complement(3519811 - 3520569)	783	5261.5	1162.01	X	56	261	47.09	5.61e-54	185	BAF45626.1	Tranosema rostrale ichnovirus f3.2 (repeat element protein)
		repeat element protein-like-8	contig 23	NA	3511601 - 3512344	771	5882	605.878	X	26	257	43.602	9.21e-55	187	BAF45626.1	Tranosema rostrale ichnovirus f3.2 (repeat element protein)
		repeat element protein-like-9	contig 23	NA	complement(3522929 - 3523669)	756	7182	1728.87	X	15	252	43.35	2.79e-52	181	BAF45626.1	Tranosema rostrale ichnovirus f3.2 (repeat element protein)
		repeat element protein-like-10	contig 23	NA	complement(3516745 - 3517518)	738	10506.5	927.341			246	43.662	1.12e-52	182	BAF45626.1	Tranosema rostrale ichnovirus f3.2 (repeat element protein)
		repeat element protein-like-11	contig 30	NA	complement(1780418 - 1781004)	588	1156	64.9714			196	44.91	3.45e-46	163	AIK25648.1	Hyposoter didymator ichnovirus Rep1
		repeat element protein-like-12	contig 30	NA	complement(551708 - 553683)	648	23794.5	200.184	X	8	216	42.857	1.02e-43	158	YP_001031326.1	Ichnoviriform fugitivi repeat element protein-d7.3
		repeat element protein-like-13	contig 30	NA	complement(1777038 - 1777681)	702	18852	382.743	X	10	234	38.191	4.87e-41	150	AHY21996.1	Diadegma semiclausum ichnovirus repeat element 17
		repeat element protein-like-14	contig 30	NA	229802 - 230506	675	3246.5	3263.59	X	197	225	40.11	1.52e-42	154	BAF45769.1	Tranosema rostrale ichnovirus c289.1 (repeat element protein)
		repeat element protein-like-15	contig 30	NA	111927 - 112577	645	2016	4483.74	X	139	215	39.32	7.83e-40	147	AHY21996.1	Diadegma semiclausum ichnovirus repeat element 17
		repeat element protein-like-16	contig 30	NA	108644 - 109234	588	315.5	243.195			196	43.827	3.31e-41	150	YP_001031326.1	Ichnoviriform fugitivi repeat element protein-d7.3
		repeat element protein-like-17	contig 49	NA	138047 - 138814	759	5351	72.6415			253	46.597	5.13e-56	191	ULM71682.1	Diadegma fenestrale ichnovirus repeat element 32 protein
		repeat element protein-like-18	contig 49	NA	145481 - 146107	768	453	4420.59	X	77	256	39.548	2.38e-26	112	YP_001031326.1	Ichnoviriform fugitivi repeat element protein-d7.3
		repeat element protein-like-19	contig 49	NA	141665 - 142294	627	29895	5791.15	X	79	209	39.011	1.74e-30	123	YP_001031326.1	Ichnoviriform fugitivi repeat element protein-d7.3
		repeat element protein-like-20	contig 49	NA	135938 - 136699	624	22659.5	855.949	X	40	208	49.701	1.72e-49	175	YP_001031263.1	Ichnoviriform fugitivi repeat element protein-b15.1
		repeat element protein-like-21	contig 57	NA	complement(33294 - 33830)	534	1	0			178	42.593	2.77e-42	152	YP_001031316.1	Ichnoviriform fugitivi repeat element protein-d4.2
		repeat element protein-like-22	contig 63	NA	complement(58557 - 59090)	531	0.5	0			177	41.975	2.13e-41	150	AHY22015.1	Diadegma semiclausum ichnovirus repeat element 26
		repeat element protein-like-23	contig 138	NA	complement(53225 - 53761)	537	0	0			179	42.593	2.77e-42	152	YP_001031316.1	Ichnoviriform fugitivi repeat element protein-d4.2
		repeat element protein-like-24	contig 141	NA	complement(138286 - 138600)	315	0	0			105	50.575	1.61e-21	96.7	YP_001031315.1	Ichnoviriform fugitivi repeat element protein-d4.1
		repeat element protein-like-25	contig 147	NA	complement(6975 - 7511)	537	0.5	0			179	42.593	2.77e-42	152	YP_001031316.1	Ichnoviriform fugitivi repeat element protein-d4.2
		repeat element protein-like-26	contig 148	NA	23929 - 24465	537	1	0			179	42.593	2.77e-42	152	YP_001031316.1	Ichnoviriform fugitivi repeat element protein-d4.2
		repeat element protein-like-27	contig 151	NA	complement(130784 - 131320)	537	0.5	0			179	42.593	2.77e-42	152	YP_001031316.1	Ichnoviriform fugitivi repeat element protein-d4.2
		repeat element protein-like-28	contig 162	NA	complement(739 - 1065)	327	0	0			109	40	1.86e-19	91.3	YP_001031316.1	Ichnoviriform fugitivi repeat element protein-d4.2
		repeat element protein-like-29	contig 299	NA	19889 - 20425	537	0.5	0			179	42.593	2.77e-42	152	YP_001031316.1	Ichnoviriform fugitivi repeat element protein-d4.2
		repeat element protein-like-30	contig 355	NA	53947 - 54483	537	0.5	0			179	42.593	2.77e-42	152	YP_001031316.1	Ichnoviriform fugitivi repeat element protein-d4.2
		repeat element protein-like-31	contig 356	NA	17037 - 17573	537	0	0			179	42.593	2.77e-42	152	YP_001031316.1	Ichnoviriform fugitivi repeat element protein-d4.2
		repeat element protein-like-32	contig 363	NA	complement(53555 - 54088)	534	0	0			178	41.975	2.13e-41	150	AHY22015.1	Diadegma semiclausum ichnovirus repeat element 26
		repeat element protein-like-33	contig 363	NA	complement(336820 - 337356)	537	0.5	0			179	42.593	2.71e-42	152	YP_001031316.1	Ichnoviriform fugitivi repeat element protein-d4.2
		repeat element protein-like-34	contig 363	NA	300854 - 301390	537	0	0			179	42.593	2.71e-42	152	YP_001031316.1	Ichnoviriform fugitivi repeat element protein-d4.2
		repeat element protein-like-35	contig 364	NA	complement(5047 - 5583)	537	0.5	0			179	42.593	2.77e-42	152	YP_001031316.1	Ichnoviriform fugitivi repeat element protein-d4.2
		repeat element protein-like-36	contig 392	NA	31179 - 31715	537	1	0			179	42.593	2.77e-42	152	YP_001031316.1	Ichnoviriform fugitivi repeat element protein-d4.2
		repeat element protein-like-37	contig 396	NA	complement(363070 - 363606)	537	0	0			179	42.593	2.62e-42	152	YP_001031316.1	Ichnoviriform fugitivi repeat element protein-d4.2
		repeat element protein-like-38	contig 397	NA	complement(2004 - 2540)	537	0	0			179	42.593	2.77e-42	152	YP_001031316.1	Ichnoviriform fugitivi repeat element protein-d4.2
		repeat element protein-like-39	contig 418	NA	complement(6427 - 6963)	537	1	0			179	42.593	2.62e-42	152	YP_001031316.1	Ichnoviriform fugitivi repeat element protein-d4.2
		repeat element protein-like-40	contig 430	NA	54168 - 54704	537	1	0			179	42.593	2.77e-42	152	YP_001031316.1	Ichnoviriform fugitivi repeat element protein-d4.2
		repeat element protein-like-41	contig 434	NA	complement(68236 - 68772)	537	0	0			179	42.593	2.77e-42	152	YP_001031316.1	Ichnoviriform fugitivi repeat element protein-d4.2
		repeat element protein-like-42	contig 456	NA	19277 - 19813	537	0.5	0			179	42.593	2.77e-42	152	YP_001031316.1	Ichnoviriform fugitivi repeat element protein-d4.2
		repeat element protein-like-43	contig 457	NA	14642 - 15178	537	2	0			179	42.593	2.77e-42	152	YP_001031316.1	Ichnoviriform fugitivi repeat element protein-d4.2
		repeat element protein-like-44	contig 517	NA	complement(38200 - 38736)	537	0	0			179	41.358	3.29e-41	149	AHY22015.1	Diadegma semiclausum ichnovirus repeat element 26
		repeat element protein-like-45	contig 545	NA	complement(95924 - 96460)	537	0	0			179	42.593	2.62e-42	152	YP_001031316.1	Ichnoviriform fugitivi repeat element protein-d4.2
		repeat element protein-like-46	contig 547	NA	96454 - 96990	537	0.5	0			179	42.593	2.77e-42	152	YP_001031316.1	Ichnoviriform fugitivi repeat element protein-d4.2
		repeat element protein-like-47	contig 549	NA	complement(70107 - 70643)	537	0.5	0			179	42.593	2.77e-42	152	YP_001031316.1	Ichnoviriform fugitivi repeat element protein-d4.2
		repeat element protein-like-48	contig 550	NA	complement(8201 - 8737)	537	0.5	0			179	42.593	2.77e-42	152	YP_001031316.1	Ichnoviriform fugitivi repeat element protein-d4.2
Campoplex nolae	DNA amplification	helicase	contig 2846	2	1370672 - 1374451	3780					1259	83.306	0	2094	AJZ73107.1	Venturia canescens helicase
Campoplex nolae	Viral transcription	lef-8	contig 2846	2	complement(1375406 - 1378348)	2943					981	88.44	0	1679	AJZ73108.1	Venturia canescens Lef-8
		lef-4	contig 2846	2	1381244 - 1382875	1632					543	79.854	0	693	AJZ73110.1	Venturia canescens Lef-4
		lef-5	contig 3902	4	complement(1380657 - 1381100)	444					147	48.052	7.96e-21	90.9	YP_009553416.1	Tomelloso virus lef-5
		lef-9	contig 3902	4	complement(1399773 - 1402367)	2595					865	81.858	0	1164	NP_001401542.1	Venturia canescens uncharacterized LOC122410065 (LEF-9*)
		p47	contig 5248	1	853718 - 854935	1218					405	85.112	0	645	AJZ73123.1	Venturia canescens P47
Campoplex nolae	Envelope components and infectiosity	pif-2	contig 2846	2	1386871 - 1388040	1170					390	54.167	9.23e-135	401	AJZ73111.1	Venturia canescens PIF-2
		pif-1	contig 2846	2	complement(1379375 - 1381159)	1785					594	49.507	1.42e-180	530	AJZ73109.1	Venturia canescens PIF-1
		pif-6 (ac68)	contig 3902	4	complement(1362863 - 1363601)	739					246	66.176	1.63e-62	202	AJZ73143.1	Venturia canescens PIF-6
		vp91 (pif-8)	contig 3902	4	complement(1386421 - 1388517)	2097					698	50.865	0	689	NP_001401496.1	Venturia canescens uncharacterized LOC122408848 (VP91*)
		Ac81	contig 3902	4	1373468 - 1374076	609					202	65	2.9e-70	221	AJZ73150.1	Venturia canescens Ac81-like.3
		pif-4 (19 Kda)	contig 3902	4	1379445 - 1380176	732					243	71.915	2.26e-112	332	AJZ73138.1	Venturia canescens PIF-4
		p74 (pif-0)	contig 3902	4	1367818 - 1369836	2019					672	48.532	0	625	AJZ73141.1	Venturia canescens P74
		pif-5-1 (odv-e56)	contig 3902	4	1397664 - 1399196	1533					510	43.027	4.4e-82	270	AJZ73132.1	Venturia canescens Pif-5.1
		pif-5-2 (odv-e56)	contig 3902	4	1405901 - 1407496	1596					531	34.819	6.28e-62	219	YP_002321426.1	Oryctes rhinoceros nudivirus odv-e56
		pif-3	contig 3902	4	1416625 - 1417239	615					204	65.482	3.65e-87	265	NP_001401912.1	Venturia canescens uncharacterized LOC122410071 (PIF-3*)
		p33 (ac92)	contig 5248	1	complement(851535 - 852833)	1299					433	61.967	5.49e-145	426	NP_001401936.1	Venturia canescens uncharacterized LOC122408205 (p33*)
Campoplex nolae	Morphogenesis and particle assembly	vlf-1	contig 3902	4	1381913 - 1383220	1308					435	41.926	6.02e-73	244	AHW98291.1	Nilaparvata lugens endogenous nudivirus VLF-1
Campoplex nolae	Unknown	OrNVorf73-like	contig 2846	2	complement(1366750 - 1367637)	888					295	77.736	2.92e-143	414	NP_001401548.1	Venturia canescens uncharacterized LOC122409817 (OrNVorf73-like*)
		OrNVorf47-like	contig 2846	2	complement(1382970 - 1383896)	927					308	68.978	6.22e-137	399	AJZ73154.1	Venturia canescens hypothetical protein (OrNVorf47-like.3*)
		OrNVorf41-like-1 (11K)	contig 3902	4	complement(1376530 - 1377057)	528					176	49	7.2e-19	87.8	AJZ73139.1	Venturia canescens hypothetical protein (OrNVorf41-like.3*)
		OrNVorf90-like	contig 3902	4	complement(1390367 - 1393741)	3375					1124	74.238	0	1646	AJZ73148.1	Venturia canescens hypothetical protein (OrNVorf90-like*)
		OrNVorf123-like	contig 3902	4	1415860 - 1416225	366					121	63.551	4.67e-44	149	NP_001401543.1	Venturia canescens uncharacterized LOC122410072 (OrNVorf123-like*)
		OrNVorf27-like	contig 3902	4	1383486 - 1384745	1260					419	81.108	0	667	AJZ73136.1	Venturia canescens hypothetical protein (OrNVorf27-like*)
		OrNVorf119-like	contig 3902	4	1409407 - 1410507	1101					366	86.339	0	671	NP_001401529.1	Venturia canescens uncharacterized LOC122410069 (OrNVorf119-like*)
		OrNVorf120-like	contig 3902	4	complement(1411260 - 1413278)	2019					672	82.132	0	1106	NP_001401541.1	Venturia canescens uncharacterized LOC122410064 (OrNVorf120-like*)
		OrNVorf76-like	contig 3902	4	1363623 - 1363928	306					101	67.347	6.81e-14	71.2	NP_001401514.1	Venturia canescens uncharacterized LOC122408859 (OrNVorf76-like*)
		OrNVorf118-like	contig 3902	4	1408195 - 1409397	1203					400	74.91	1.59e-148	432	NP_001401911.1	Venturia canescens uncharacterized LOC122410070 (OrNVorf118-like*)
		OrNVorf18-like	contig 3902	4	1418274 - 1419740	1467					488	59.529	3.98e-179	520	NP_001401527.1	Venturia canescens uncharacterized LOC122410067 (OrNVorf18-like*)
		OrNVorf59-like	contig 3902	4	1380180 - 1380797	618					205	77.457	8.38e-99	294	NP_001401908.1	Venturia canescens uncharacterized LOC122408855 (OrNVorf59-like*)
		OrNVorf79-like	contig 3902	4	1403909 - 1404121	213					70	74.51	6.54e-18	80.5	AJZ73130.1	Venturia canescens hypothetical protein (OrNVorf79-like*)
		OrNVorf61-like	contig 3902	4	complement(1361523 - 1361912)	390					129	63.717	7.22e-36	129	NP_001401513.1	Venturia canescens uncharacterized LOC122408858 (OrNVorf61-like*)
		OrNVorf122-like	contig 3902	4	1413936 - 1414871	936					311	60.889	1.55e-81	256	NP_001402050.1	Venturia canescens uncharacterized LOC122408865 (OrNVorf122-like*)
		OrNVorf63-like	contig 3902	4	complement(1395476 - 1395796)	321					106	57.5	2.85e-16	77.8	NP_001402038.1	Venturia canescens uncharacterized LOC122410073 (OrNVorf63-like*)
		OrNVorf25-like	contig 3902	4	1370858 - 1372585	1728					575	71.014	0	851	AJZ73140.1	Venturia canescens hypothetical protein (OrNVorf25-like*)
		OrNVorf138-like	contig 3902	4	complement(1358414 - 1358785)	372					123	67.708	4.78e-35	126	XP_043271885.1	Venturia canescens uncharacterized protein LOC122408869**
		OrNVorf41-like-2 (11K)	contig 5248	1	complement(866792 - 867214)	423					140	41.176	4.7e-26	105	NP_001401923.1	Venturia canescens uncharacterized LOC122408210 (OrNVorf41-like-1*)
		OrNVorf41-like-4 (11K)	contig 5248	1	complement(871463 - 872407)	945					315	29	8.58e-05	52.8	AJZ73139.1	Venturia canescens hypothetical protein (OrNVorf41-like.3*)
		OrNVorf44-like	contig 5248	1	complement(864788 - 865387)	600					199	68.617	1.25e-95	286	NP_001401539.1	Venturia canescens uncharacterized LOC122408207 (OrNVorf44-like*)
		OrNVorf41-like-3 (11K)	contig 5248	1	complement(868017 - 868508)	492					163	34.014	2.94e-19	89.4	NP_001401922.1	Venturia canescens uncharacterized LOC122408209 (OrNVorf41-like-2*)
		OrNVorf19-like	contig 5248	1	853552 - 854061	510					169	77.953	6.27e-64	202	AJZ73112.1	Venturia canescens hypothetical protein (OrNVorf19-like*)
		OrNVorf136-like	contig 5248	1	859568 - 860056	489					162	66	1.45e-65	207	AJZ73114.1	Venturia canescens hypothetical protein (OrNVorf136-like*)
		OrNVorf23-like	contig 5248	1	complement(858133 - 859077)	945					314	75.285	7.88e-135	393	AJZ73113.1	Venturia canescens hypothetical protein (OrNVorf23-like*)
		OrNVorf46-like	contig 5248	1	860982 - 863399	2418					806	68.008	0	728	AJZ73115.1	Venturia canescens hypothetical protein (OrNVorf46-like*)
		OrNVorf54-like	contig 5248	1	875118 - 876461	1344					447	90.38	0	749	NP_001401538.1	Venturia canescens uncharacterized LOC122408203 (OrNVorf54-like*)
		OrNVorf41-like-6 (11K)	contig 5897	3	complement(552451 - 552804)	354					117	31.776	6.71e-06	52.4	YP_002321352.1	Oryctes rhinoceros nudivirus GrBNV_gp95-like protein
		OrNVorf41-like-5 (11K)	contig 5897	3	complement(551427 - 551792)	366					121	27.835	3.65e-08	58.5	AJZ73139.1	Venturia canescens hypothetical protein (OrNVorf41-like.3*)
Campoplex nolae	Pseudogenes	pseudo OrNVorf117-like	contig 412	NA	269022 - 269651							83.5	1.45e-160	564	MH151089.1	Venturia canescens pseudo OrNVorf117-like
		pseudo FEN-1	contig 836	NA	2570992 - 2571369, 2571723 - 2571938							81	1.48e-76	287	KP972596.1	Venturia canescens pseudo FEN-1
		pseudo integrase	contig 1136	NA	739570 - 739886, 739943 - 740420							82.2	1.03e-106	385	MH151095.1	Venturia canescens pseudo integrase
		pseudo OrNVorf99-like	contig 1641	NA	374433 - 375001							81.5	1.84e-121	534	MH151090.1	Venturia canescens pseudo OrNVorf99.2-like
		pseudo OrNVorf139-like	contig 2397	NA	80138 - 80431							80.6	1.21e-53	207	MH151094.1	Venturia canescens pseudo OrNVorf139-like
		pseudo OrNVorf62-like	contig 2846	NA	1323837 - 1324178							81	1.76e-68	259	KP972596.1	Venturia canescens pseudo OrNVorf62-like
		pseudo OrNVorf128-like	contig 2934	NA	1649189 - 1649411							88.3	1.77e-68	259	MH151091.1	Venturia canescens pseudo OrNVorf128.1-like
		pseudo OrNVorf22-like (p6.9)	contig 3903	NA	2092109 - 2092704							88.3	0	695	MH151098.1	Venturia canescens pseudo OrNVorf22-like
		pseudo DNApol	contig 3994	NA	194000 - 194657							83	3.88e-164	575	MH151097.1	Venturia canescens pseudo DNApol
		pseudo OrNVorf99-like	contig 5159	NA	1691974 - 1692366							83	4.05e-90	398	MH151092.1	Venturia canescens pseudo OrNVorf99.1-like
		pseudo vp39	contig 5248	1	882848 - 883113							67.7	1.33e-16	86	KP972597.1	Venturia canescens pseudo vp39
		pseudo OrNVorf9-like	contig 5897	NA	93690 - 94020							90	5.48e-119	459	KP972596.1	Venturia canescens pseudo OrNVorf9-like
		pseudo pif-4 (19 Kda)	contig 5897	3	553524 - 554135							67.39	2e-09	60.5	AJZ73138.1	Venturia canescens PIF-4
		pseudo OrNVorf27	contig 5897	3	556277 - 556918							57.14	0.0002	54.3	AJZ73136.1	Venturia canescens hypothetical protein (OrNVorf27-like*)
		pseudo OrNVorf59	contig 5897	3	553973 - 554599							56.52	0.004	48.9	NP_001401908.1	Venturia canescens uncharacterized LOC122408855 (OrNVorf59-like*)
		pseudo rep-like-1	contig 5337	NA	1366946 - 1367485							48.59	1e-54	181	ULM71682.1	Diadegma fenestrale ichnovirus repeat element 32 protein
		pseudo rep-like-2	contig 5337	NA	1364843 - 1365151							51.96	2e-35	129	AHY22009.1	Diadegma semiclausum ichnovirus repeat element 22
Campoplex nolae	REP - Unknown	repeat element protein-like-1	contig 15	NA	324193 - 1324822	627					209	44.211	3.4e-48	168	AIK25648.1	Hyposoter didymator ichnovirus Rep1
		repeat element protein-like-2	contig 15	NA	1007140 - 1006511	627					209	44.211	2.92e-48	169	AIK25648.1	Hyposoter didymator ichnovirus Rep1
		repeat element protein-like-3	contig 596	NA	1940295 - 1940951	654					218	39.521	5.89e-43	155	AHY22015.1	Diadegma semiclausum ichnovirus repeat element 26
		repeat element protein-like-4	contig 596	NA	1918694 - 1917996	696					232	46.429	6.38e-48	169	BAF45626.1	Tranosema rostrale ichnovirus f3.2 (repeat element protein)
		repeat element protein-like-5	contig 1134	NA	202496 - 201750	744					248	37.441	3.45e-44	159	AIK25648.1	Hyposoter didymator ichnovirus Rep1
		repeat element protein-like-6	contig 1135	NA	10585 - 9869	714					238	40.394	1.22e-41	153	BAF45626.1	Tranosema rostrale ichnovirus f3.2 (repeat element protein)
		repeat element protein-like-7	contig 1226	NA	145064 - 145651	585					195	40.933	4.68e-43	154	ULM71606.1	Diadegma fenestrale ichnovirus repeat element 7 protein
		repeat element protein-like-8	contig 5315	NA	995483 - 996166	681					227	38.342	9.56e-40	147	ULM71606.1	Diadegma fenestrale ichnovirus repeat element 7 protein
		repeat element protein-like-9	contig 5315	NA	133 - 576	441					147	40.157	1.3e-21	99	YP_001031263.1	Ichnoviriform fugitivi repeat element protein-b15.1
		repeat element protein-like-10	contig 5315	NA	992147 - 992947	798					266	43.827	1.04e-40	152	YP_001031326.1	Ichnoviriform fugitivi repeat element protein-d7.3
		repeat element protein-like-11	contig 5337	NA	1364639 - 1365385	744					248	39.207	5.65e-49	172	AHY22009.1	Diadegma semiclausum ichnovirus repeat element 22
		repeat element protein-like-12	contig 5337	NA	1366826 - 1367581	753					251	46.073	6.18e-55	187	ULM71682.1	Diadegma fenestrale ichnovirus repeat element 32 protein
		repeat element protein-like-13	contig 5337	NA	1370555 - 1371172	615					205	38.983	2.88e-30	122	ULM71681.1	Diadegma fenestrale ichnovirus repeat element 32 protein
		repeat element protein-like-14	contig 5337	NA	1374330 - 1374773	441					147	43.119	5.81e-24	104	ULM71681.1	Diadegma fenestrale ichnovirus repeat element 32 protein
		repeat element protein-like-15	contig 5337	NA	372985 - 372191	792					264	43.192	6.13e-50	175	BAF45626.1	Tranosema rostrale ichnovirus f3.2 (repeat element protein)
		repeat element protein-like-16	contig 5367	NA	4951 - 4517	432					144	44.531	6.69e-35	132	AHY22015.1	Diadegma semiclausum ichnovirus repeat element 26
Rhimphoctona megacephalus	DNA amplification	helicase	OZ022416.1	1	7395629 - 7399255	3627					1209	83.63	0	2111	AJZ73107.1	Venturia canescens helicase
		integrase-1	OZ022416.1	1	7378148 - 7378390	243					81	46.94	6e-06	50.1	WDA64892.2	DNAint/rec [Oryctes rhinoceros nudivirus]
		integrase-2	OZ022416.1	2	complement(19959600 - 19959764)	165					55	45.71	0.053	38.9	WDA64892.2	DNAint/rec [Oryctes rhinoceros nudivirus]
		integrase-3	OZ022416.1	2	complement(19959718 - 19960008)	291					97	38.1	0.015	44.7	AHW98306.1	integrase, partial [Nilaparvata lugens endogenous nudivirus]
		integrase-4	OZ022416.1	2	complement(19974957 - 19975190)	234					78	43.59	2e-09	62.2	XP_039299748.1	uncharacterized protein LOC120355444 [Nilaparvata lugens] (nudivirus integrase*)
Rhimphoctona megacephalus	Viral transcription	lef-4	OZ022416.1	1	complement(7628849 - 7630083)	1235					411	77.43	0	673	AJZ73110.1	Venturia canescens Lef-4
		lef-8-1	OZ022416.1	1	complement(7428468 - 7431146)	2679					893	87.78	0	1662	AJZ73108.1	Venturia canescens Lef-8
		lef-8-2	OZ022416.1	1	7467750 - 7470428	2679					893	87.78	0	1662	AJZ73108.1	Venturia canescens Lef-8
		lef-5	OZ022416.1	2	complement(20131544 - 20131828)	285					95	82.05	2e-39	135	KAI5630623.1	Venturia canescens lef-5, partial
		lef-9	OZ022416.1	2	20614592 - 20616676	1917					639	89.46	0	623	NP_001401542.1	Venturia canescens uncharacterized LOC122410065 (LEF-9*)
		p47	OZ022417.1	3	5503647 - 5504756	1110					370	81.56	0	616	AJZ73123.1	Venturia canescens P47
Rhimphoctona megacephalus	Envelope components and infectiosity	pif-1-1	OZ022416.1	1	7642673 - 7644163	1491					497	50.39	1e-180	526	AJZ73109.1	Venturia canescens PIF-1
		pif-1-2	OZ022416.1	1	complement(7718804 - 7719298)	495					165	60.67	1e-54	190	AJZ73109.1	Venturia canescens PIF-1
		pif-1-3	OZ022416.1	1	complement(7727225 - 7728340)	1116					372	49.85	6e-116	356	AJZ73109.1	Venturia canescens PIF-1
		pif-2	OZ022416.1	1	7502024 - 7503214	1191					397	57.38	2e-156	456	DBA57564.1	TPA_asm: hypothetical protein [Ctenocephalides orientis nudivirus] (PIF-2)
		pif-4-1 (19 Kda)	OZ022416.1	1	complement(7395112 - 7395630)	519					173	51.82	3e-39	143	AJZ73138.1	Venturia canescens PIF-4
		vp91 (pif-8)	OZ022416.1	2	20525148 - 20527238	2091					697	47.47	0	114	NP_001401496.1	Venturia canescens uncharacterized LOC122408848 (VP91*)
		Ac81	OZ022416.1	2	20067309 - 20067797	489					163	63.69	1e-69	218	NP_001402676.1	uncharacterized LOC122409421 [Venturia canescens] (Ac81-2)
		pif-1-4	OZ022416.1	2	19956580 - 19956822	243					81	45.71	1e-06	55.5	AHW98293.1	PIF-1 [Nilaparvata lugens endogenous nudivirus]
		pif-3-1	OZ022416.1	2	complement(20144982 - 20145596)	615					205	57.22	5e-76	237	NP_001401912.1	Venturia canescens uncharacterized LOC122410071 (PIF-3*)
		pif-4-2 (19 Kda)	OZ022416.1	2	20130299 - 20130994	696					232	64.32	1e-94	286	AJZ73138.1	Venturia canescens PIF-4
		pif-5 (odv-e56)	OZ022416.1	2	complement(20285919 - 20287165)	1247					415	39.51	4e-78	258	QHG11347.1	odv-e56 protein [Oryctes rhinoceros nudivirus]
		pif-6-1 (ac68)	OZ022416.1	2	19904590 - 19904814	225					75	69.05	6e-14	72	AJZ73143.1	Venturia canescens PIF-6
		pif-6-2 (ac68)	OZ022416.1	2	complement(19957509 - 19957919)	411					137	65.44	1e-61	196	AJZ73143.1	Venturia canescens PIF-6
		p33 (ac92)	OZ022417.1	3	complement(5495366 - 5496325)	960					320	59.94	1e-141	412	AJZ73122.1	Venturia canescens P33
		pif-3-2	OZ022417.1	3	5489201 - 5489611	411					137	34.68	7e-15	78.6	NP_001401912.1	Venturia canescens uncharacterized LOC122410071 (PIF-3*)
		p74-1 (pif-0)	OZ022422.1	4	complement(17774556 - 17776106)	1551					517	45.45	9e-162	488	YP_009553464.1	OrNV p74-like protein [Tomelloso virus]
		p74-2 (pif-0)	OZ022422.1	4	complement(17776838 - 17777170)	333					111	63.37	9e-41	153	XP_039299746.1	uncharacterized protein LOC120355442 [Nilaparvata lugens] (Baculo p74)
		p74-3 (pif-0)	OZ022422.1	4	17789872 - 17791848	1977					659	48.17	0	661	YP_009553464.1	OrNV p74-like protein [Tomelloso virus]
Rhimphoctona megacephalus	Morphogenesis and particle assembly	OrNVorf22-like (p6.9)	OZ022417.1	3	5506962 - 5507207	246					82	50	1e-08	60.8	YP_009553065.1	GrBNV_gp72-like protein [Drosophila innubila nudivirus]
Rhimphoctona megacephalus	Unknown	OrNVorf137-like	OZ022416.1	1	complement(7626433 - 7626873)	441					147	29.47	5e-10	67.8	DBA57710.1	TPA_asm: hypothetical protein [Ctenocephalides orientis nudivirus]
		OrNVorf18-like-1	OZ022416.1	1	complement(7501449 - 7501793)	345					115	71.75	1e-40	168	NM_001414598.1	BLASTN: Venturia canescens uncharacterized LOC122410067 (OrNVorf18-like*)
		OrNVorf41-like-1 (11K)	OZ022416.1	1	complement(7630030 - 7630325)	296					98	30.65	7e-05	49.3	YP_009553408.1	hypothetical protein [Tomelloso virus]
		OrNVorf47-like	OZ022416.1	1	7627092 - 7627982	891					297	61.31	3e-123	363	AJZ73154.1	Venturia canescens hypothetical protein (OrNVorf47-like.3*)
		OrNVorf73-like	OZ022416.1	1	complement(7378343 - 7379152)	810					270	73.48	1e-131	384	NP_001401548.1	Venturia canescens uncharacterized LOC122409817 (OrNVorf73-like*)
		OrNVorf118-like	OZ022416.1	2	complement(20216881 - 20217717)	837					279	70.97	9e-143	412	NP_001401911.1	Venturia canescens uncharacterized LOC122410070 (OrNVorf118-like*)
		OrNVorf119-like	OZ022416.1	2	complement(20215770 - 20216870)	1101					367	83.84	0	647	NP_001401529.1	Venturia canescens uncharacterized LOC122410069 (OrNVorf119-like*)
		OrNVorf12-like (odv-e66)	OZ022416.1	2	20754935 - 20755243	309					103	41.98	5e-05	52	DBA13059.1	TPA: ODV-E66 protein [Oryctes rhinoceros nudivirus]
		OrNVorf120-like	OZ022416.1	2	20212090 - 20214174	2085					695	79.73	0	1063	NP_001401541.1	Venturia canescens uncharacterized LOC122410064 (OrNVorf120-like*)
		OrNVorf122-like	OZ022416.1	2	complement(20210320 - 20211009)	690					230	60.79	1e-83	258	NP_001402050.1	Venturia canescens uncharacterized LOC122408865 (OrNVorf122-like*)
		OrNVorf123-like	OZ022416.1	2	complement(20145975 - 20146321)	347					115	60.75	8e-43	146	NP_001401543.1	Venturia canescens uncharacterized LOC122410072 (OrNVorf123-like*)
		OrNVorf138-like	OZ022416.1	2	complement(20478727 - 20479065)	339					113	62.24	5e-33	120	XP_043271885.1	Venturia canescens uncharacterized protein LOC122408869**
		OrNVorf18-like-2	OZ022416.1	2	20347897 - 20349333	1437					479	58.46	2e-179	520	NP_001401527.1	Venturia canescens uncharacterized LOC122410067 (OrNVorf18-like*)
		OrNVorf24-like	OZ022416.1	2	20078501 - 20078719	219					73	37.14	0.014	43.1	KAG8362539.1	GbNV_gp75-like [Fopius arisanus]
		OrNVorf25-like	OZ022416.1	2	complement(20076437 - 20078262)	1826					608	72.05	0	830	AJZ73140.1	Venturia canescens hypothetical protein (OrNVorf25-like*)
		OrNVorf27-like	OZ022416.1	2	20382671 - 20383879	1209					403	78.28	0	640	AJZ73136.1	Venturia canescens hypothetical protein (OrNVorf27-like*)
		OrNVorf3-like	OZ022416.1	2	20066904 - 20067239	336					112	43.82	3e-12	72	KAG8362529.1	GbNV_gp13-like [Fopius arisanus]
		OrNVorf41-like-2 (11K)	OZ022416.1	2	complement(20118910 - 20119277)	368					122	51.85	3e-27	107	AJZ73139.1	Venturia canescens hypothetical protein (OrNVorf41-like.3*)
		OrNVorf53-like-1	OZ022416.1	2	complement(20131841 - 20132188)	348					116	43.16	2e-10	66.6	AHW98272.1	GrBNV_gp84-like protein [Nilaparvata lugens endogenous nudivirus]
		OrNVorf53-like-2	OZ022416.1	2	complement(20136899 - 20137159)	261					87	64	1e-09	62.8	AHW98272.1	GrBNV_gp84-like protein [Nilaparvata lugens endogenous nudivirus]
		OrNVorf59-like	OZ022416.1	2	20131001 - 20131522	522					174	76.88	8e-98	290	NP_001401908.1	Venturia canescens uncharacterized LOC122408855 (OrNVorf59-like*)
		OrNVorf63-like	OZ022416.1	2	complement(20432713 - 20432925)	213					71	65.15	5e-19	83.2	NP_001402038.1	Venturia canescens uncharacterized LOC122410073 (OrNVorf63-like*)
		OrNVorf76-like	OZ022416.1	2	19980142 - 19980414	273					91	71.7	2e-17	79.7	NP_001401514.1	Venturia canescens uncharacterized LOC122408859 (OrNVorf76-like*)
		OrNVorf79-like	OZ022416.1	2	complement(19902794 - 19903003)	210					70	76.46	6e-20	85.5	AJZ73130.1	Venturia canescens hypothetical protein (OrNVorf79-like*)
		OrNVorf90-like	OZ022416.1	2	20519900 - 20523160	3261					1087	70.68	0	1550	AJZ73148.1	Venturia canescens hypothetical protein (OrNVorf90-like*)
		OrNVorf136-like	OZ022417.1	3	5511231 - 5511728	498					166	60	8e-60	192	AJZ73114.1	Venturia canescens hypothetical protein (OrNVorf136-like*)
		OrNVorf19-like	OZ022417.1	3	5503379 - 5503768	390					130	70.08	2e-58	187	AJZ73112.1	Venturia canescens hypothetical protein (OrNVorf19-like*)
		OrNVorf23-like	OZ022417.1	3	complement(5507874 - 5508605)	732					244	74.38	3e-122	358	AJZ73113.1	Venturia canescens hypothetical protein (OrNVorf23-like*)
		OrNVorf41-like-3 (11K)	OZ022417.1	3	complement(5536477 - 5536860)	384					128	40.94	1e-24	101	NP_001401922.1	Venturia canescens uncharacterized LOC122408209 (OrNVorf41-like-2*)
		OrNVorf44-like	OZ022417.1	3	complement(5530249 - 5530818)	570					190	63.83	7e-83	253	NP_001401539.1	Venturia canescens uncharacterized LOC122408207 (OrNVorf44-like*)
		OrNVorf46-like	OZ022417.1	3	5527047 - 5528942	1896					632	67.43	0	714	AJZ73115.1	Venturia canescens hypothetical protein (OrNVorf46-like*)
		OrNVorf54-like	OZ022417.1	3	5580313 - 5581503	1191					397	85.61	0	701	NP_001401538.1	Venturia canescens uncharacterized LOC122408203 (OrNVorf54-like*)
Rhimphoctona megacephalus	Pseudogenes	pseudo pif-1-1	OZ022416.1	1	complement(7417872 - 7418284)							37.74	5e-15	109	YP_001111319.1	per os infectivity factor 1 [Gryllus bimaculatus nudivirus]
		pseudo DNApol	OZ022416.1	2	complement(20477859 - 20478701)							35.29	2e-28	126	WOJ45399.1	dnapol B-like protein [Apis mellifera nudivirus]
		pseudo helicase	OZ022416.1	2	complement(20129535 - 20130170, 20129228 - 20129533, 20129071 - 20129130, 20128599 - 20129066)							57.89	4e-28	117	AJZ73107.1	Venturia canescens helicase
		pseudo lef-8	OZ022416.1	2	20431797 - 20432027, 20432030 - 20432662							72.82	2e-91	297	AJZ73108.1	Venturia canescens Lef-8
		pseudo OrNVorf47-like	OZ022416.1	2	20068762 - 20069076, 20069129 - 20069512							52.53	6e-26	107	AJZ73154.1	Venturia canescens hypothetical protein (OrNVorf47-like.3*)
		pseudo OrNVorf73-like	OZ022416.1	2	19958128 - 19958574							43.27	2e-14	79.3	NP_001401548.1	Venturia canescens uncharacterized LOC122409817 (OrNVorf73-like*)
		pseudo OrNVorf95-like-1	OZ022416.1	2	20479697 - 20480011							44.76	7e-16	83.6	YP_009345917.1	ACH96225.1 OrNV gp095-like protein [Kallithea virus]
		pseudo OrNVorf95-like-2	OZ022417.1	2	5585599 - 5585982							40.38	2e-14	77.8	WOJ45402.1	putative gp09-like protein [Apis mellifera nudivirus]
		pseudo pif-1-2	OZ022416.1	2	20434024 - 20434278							48.81	7e-16	79	AKH67420.1	per os infectivity, partial [Kallithea virus]
		pseudo OrNVorf124-like	OZ022417.1	3	5500275 - 5500399, 5500445 - 5501148							29.79	7e-15	84.7	WOJ45361.1	hypothetical protein [Apis mellifera nudivirus]
		pseudo OrNVorf18-like	OZ022417.1	3	5499375 - 5499568							67.19	3e-18	87.4	NP_001401527.1	Venturia canescens uncharacterized LOC122410067 (OrNVorf18-like*)
		pseudo vp91 (pif-8)	OZ022417.1	3	complement(5582213 - 5582850)							33.33	1e-14	84	YP_002321417.1	vp91 [Oryctes rhinoceros nudivirus]
Rhimphoctona megacephalus	REP - Unknown	repeat element protein-like	CAXDIX010000308.1	NA	complement(19774 - 20274)	495					165	47.8	4e-49	168	AHY22015.1	repeat element 26 [Diadegma semiclausum ichnovirus]
