## Supplementary material for "Rep virulence genes have been recruited convergently by nudivirus-derived Virus-Like Particles and ichnoviruses of Campoplegine wasps": Table S3

### Sheet: TPM_nudivirus_genes
Gene	HT_female_5	HT_female_6	HT_male_1	HT_male_2	ov_10	ov_9	testis_3	testis_4	vg_7	vg_8
helicase	0	0.242357	0.531301	0.223666	65.383	50.0507	1.08477	0	0.0434101	0.0469386
OrNVorf46-like	0	0	0	0	160.218	129.958	0.423507	0	0.176258	0.0952925
lef-8	1.12623	2.2387	1.43143	0.860854	214.731	151.545	0.385393	0	0.350865	0.162593
p47	0.236529	0	0.400832	0	218.253	169.812	14.5893	7.93132	0.294751	0.478064
OrNVorf73-like	0	0.560566	2.45778	4.82845	245.727	220.324	3.66706	1.2008	0.60244	2.17136
OrNVorf90-like	0	0	0	0	256.452	176.108	0	0	0	0.158173
OrNVorf23-like	0	0	0	0	286.376	216.021	0.383082	0.59585	0.199292	0
lef-4	0.204953	0.178238	0	0.219323	307.121	284.438	10.3097	2.67265	0.127702	0.966572
lef-9	0	0	0	0	413.63	317.483	0.727929	0	0	0.245685
OrNVorf122-like	0	1.29399	1.89115	0.796132	423.063	276.422	0.668283	18.7102	0.695327	0
lef-5	0	0	0	0	465.137	312.54	0	0	0	0
OrNVorf19-like	0	0	0.537959	0	490.828	316.946	0.760403	0	0	0
Ac81	0	0	0	0	867.868	804.915	0	0	0	0
OrNVorf76-like	0	0	0.941429	0	956.453	922.732	0	0	0	0
vlf-1	0	0	0	0	968.004	540.839	0	0	0.370515	0.400631
pif-1	0	0	0	0	1342.15	1266.88	0.102778	0	1.06937	1.61881
pif-2	7.65596	7.04967	4.9607	7.7108	1871.59	1874.6	2.42721	0	1.82392	1.97217
OrNVorf79-like	0	0	0	0	1910.67	1251.65	0	0	2.22309	0.801263
OrNVorf120-like	0.768807	0.44573	0.542857	0.274237	1984.83	1627.6	0	0	0.399189	1.20858
vp91	0	0	0	0	2017.63	1628.55	0	0	1.52281	1.48193
OrNVorf63-like	0	0	0	0	2229.98	1707.05	0	0	0	1.37083
OrNVorf138-like	0	0	0	0	2243.14	2114.04	0	0	1.07374	2.90253
pif-5-2	0	0	0	0	2372.25	1926.21	0.232491	0	1.57235	2.09249
p74	0	0	0	0	2421.38	1378.96	0.156312	0	0.975822	0.967212
OrNVorf47-like	0.308178	1.34004	0	0	2796.14	2658.4	0.18455	0	0.960093	2.28389
OrNVorf27-like	0	0	0	0	2940.81	2503.77	0	0	1.32527	1.00309
OrNVorf136-like	0	0	0	0	3118.42	3052.9	2.00928	0	2.43902	0.376753
OrNVorf54-like	0	0	0	0	3588.59	3305.97	0.127694	4.36957	2.3915	2.58589
OrNVorf118-like	0	0	0	0	3707.58	2759.77	0.181243	0	1.88577	0.815622
OrNVorf25-like	0	0	0	0	4060.91	3070.8	0.183213	0	2.28753	2.47346
p33	0	0	0	0	4669.93	4093.77	3.21059	14.9814	0.835128	1.98662
pif-6	0	0	0	0	4859.7	3829.09	0	0	1.15211	1.24576
pif-3	0	0	0.361356	0	5721.46	4629.12	0	0	5.04873	5.17179
OrNVorf123-like	0	0	0	0.836675	6090.06	5710.17	0	0	3.41011	4.7408
OrNVorf18-like	0	0	0	0	6629.93	6169.72	0	0	3.26719	4.50732
OrNVorf119-like	0.230084	0	0	0.246215	7351.11	6575.8	0	0	1.86368	4.34035
pif-5-1	0	0	0	0	8859.59	7287.63	0.242527	0	5.67767	4.63848
OrNVorf59-like	0	0	0	0	8928.08	8791.88	0	0	5.74511	3.59647
pif-4	0.335082	0	0	0	9974.36	9685.22	0.200662	0	5.21955	3.61204
OrNVorf61-like	0	0	0	0	10965.3	11633.4	0.443568	0	9.23037	4.99032
OrNVorf41-like-5	0	0	0	0	11015.8	10947.6	1.01134	0	9.47036	6.82676
OrNVorf44-like	0	0	0	0	11591.4	10713.1	0.267549	3.32919	8.90804	9.63211
OrNVorf41-like-6	0	0.6863	0	0	11639	12889.5	0	11.7611	9.34251	9.57022
OrNVorf41-like-2	0.620887	0	0	0	25743.3	25613.8	0.743629	0	13.5401	24.2618
OrNVorf41-like-1	0	0	0	0	30824	31100.2	1.58021	4.91576	18.6338	10.6668
OrNVorf41-like-3	2.25175	0.489561	0	0.602406	40786.3	38783.1	1.34845	8.38957	18.2392	34.1338
OrNVorf41-like-4	0.639702	0	0	0	55025.4	54688	2.29849	0	23.5165	40.5123
repeat element protein-like-5	0.35629	0	0	0	19.1581	26.4107	0	0	0	0
repeat element protein-like-11	7.76797	0.375302	0	0	54.5102	75.4326	0.258433	0	0	0.290748
repeat element protein-like-17	0	0	0	0	87.1753	58.1077	1.77774	0	0.61656	1.33335
repeat element protein-like-12	0.128199	0	0.217253	0.137188	198.869	201.499	0	0	0.319513	0
repeat element protein-like-16	0	0	0	0	336.154	150.236	0.256684	0	0	0.28878
repeat element protein-like-13	0.786714	1.02625	0	0	405.865	359.62	0	0	0.490184	0.795042
repeat element protein-like-4	0	0	0	0	498.77	222.004	0.214266	0	1.56056	0.241058
repeat element protein-like-8	0	0	0	0	602.276	609.481	0	0	0.636449	0
repeat element protein-like-6	0.323528	0	0	0	760.357	871.942	0.387485	0	1.2095	1.52578
repeat element protein-like-20	0	0	0.281687	0	856.694	855.204	0	0	1.86424	1.11987
repeat element protein-like-10	0	0	0	0	948.34	906.342	0.195995	0	0.407853	0.88201
repeat element protein-like-7	0	0	0.282801	0	1330.58	993.435	0	0	0	0.674581
repeat element protein-like-9	0	0	0	0	1742.35	1715.39	0	0	0.852034	0.460645
repeat element protein-like-3	0	0	0	0	2284.64	1992.73	0	0	1.34331	0.968334
repeat element protein-like-14	7.18644	4.68728	7.61155	3.84515	3348.03	3179.15	3.01249	4.68566	2.46274	4.3575
repeat element protein-like-1	0	0.622323	0	0	3534.04	3723.8	0.642798	0	1.78349	2.65164
repeat element protein-like-2	1.0734	1.55581	1.21269	1.91443	4245.9	3435.98	0.428532	0	1.78349	3.85692
repeat element protein-like-18	0	0.351359	1.02701	0	4726.16	4115.02	0.483893	0	2.26564	2.99419
repeat element protein-like-15	0	0	0	0	5042.45	3925.03	14.6807	2.89962	68.8577	171.718
repeat element protein-like-19	0	0	1.36283	0.43029	5935.66	5646.64	1.68556	0	3.00646	2.70903
