## Supplementary material for "Rep virulence genes have been recruited convergently by nudivirus-derived Virus-Like Particles and ichnoviruses of Campoplegine wasps": Table S4

### Sheet: Sheet1
Annotation	Virus name	Genera	Familly	Accession numbers per protein
				pif-1	pif-0	pif-2	lef-8	lef-9	lef-4	p33	pif-3	pif-4	pif-5	vp91	p47	pif-6	ac81	helicase	vlf-1	dnapol	vp39	38K	helicase-2	integrase	OrNVorf-18	OrNVorf-47	OrNVorf-27	OrNVorf-59	OrNVorf-119	OrNVorf-90	OrNVorf-120	OrNVorf-54	OrNVorf-79	OrNVorf-118	OrNVorf-25	OrNVorf-44	OrNVorf-123
CcapiENV	Campoplex capitator endogenous nudivirus	Alphanudivirus	Nudiviridae	X	X	X	X	X	X	X	X	X	X	X	X	X	X	X	X	NA	NA	NA	NA	NA	X	X	X	X	X	X	X	X	X	X	X	X	X
CnolaENV	Campoplex nolae Endogenous nudivirus	Alphanudivirus	Nudiviridae	X	X	X	X	X	X	X	X	X	X	X	X	X	X	X	X	NA	NA	NA	NA	NA	X	X	X	X	X	X	X	X	X	X	X	X	X
RmegaENV	Rhimphoctona megacephalus Endogenous nudivirus	Alphanudivirus	Nudiviridae	X	X	X	X	X	X	X	X	X	X	X	X	X	X	X	NA	NA	NA	NA	NA	X	X	X	X	X	X	X	X	X	X	X	X	X	X
DiNV	Drosophila innubila nudivirus	Alphanudivirus	Nudiviridae	YP_009553099.1	YP_009553138.1	YP_009553165.1	YP_009553096.1	YP_009553121.1	YP_009553082.1	YP_009553151.1	YP_009553155.1	YP_009553075.1	YP_009553070.1	YP_009553156.1	YP_009553168.1	YP_009553100.1	YP_009553126.1	YP_009553076.1	YP_009553073.1	YP_009553129.1	YP_009553163.1	YP_009553110.1	YP_009553154.1	YP_009553103.1	YP_009553166.1	YP_009553086.1	YP_009553071.1	YP_009553094.1	YP_009553145.1	YP_009553114.1	YP_009553144.1	YP_009553091.1	YP_009553105.1	YP_009553146.1	YP_009553068.1	YP_009553083.1	YP_009553141.1
ENV	Esparto virus	Alphanudivirus	Nudiviridae	YP_009551731.1	YP_009551790.1	YP_009551765.1	YP_009551734.1	YP_009551719.1	YP_009551746.1	YP_009551777.1	YP_009551774.1	YP_009551753.1	YP_009551779.1	YP_009551773.1	YP_009551763.1	YP_009551730.1	YP_009551714.1	YP_009551752.1	YP_009551755.1	YP_009551711.1	YP_009551767.1	YP_009551724.1	YP_009551775.1	YP_009551728.1	YP_009551764.1	YP_009551742.1	YP_009551757.1	YP_009551736.1	YP_009551783.1	YP_009551722.1	YP_009551784.1	YP_009551738.1	YP_009551727.1	YP_009551782.1	YP_009551759.1	YP_009551745.1	YP_009551787.1
FaENV	Fopius arisanus endogenous nudivirus	Alphanudivirus	Nudiviridae	KAG8362559.1	KAG8362563.1	KAG8362567.1	KAG8362519.1	KAG8362556.1	KAG8362518.1	KAG8362555.1	KAG8362562.1	KAG8362569.1	NA	KAG8362561.1	KAG8362573.1	KAG8362560.1	KAG8362547.1	KAG8362526.1	NA	NA	KAG8362576.1	KAG8362564.1	NA	NA	KAG8362570.1	KAG8362513.1	KAG8362531.1	KAG8362554.1	KAG8362553.1	KAG8362505.1	KAG8362522.1	KAG8362565.1	KAG8362520.1	KAG8362566.1	KAG8362507.1	KAG8362506.1	KAG8362527.1
GbNV	Gryllus bimaculatus nudivirus	Alphanudivirus	Nudiviridae	YP_001111319.1	YP_001111312.1	YP_001111333.1	YP_001111316.1	YP_001111291.1	YP_001111363.1	YP_001111274.1	YP_001111270.1	YP_001111354.1	YP_001111272.1	YP_001111269.1	YP_001111336.1	YP_001111322.1	YP_001111281.1	YP_001111355.1	YP_001111347.1	YP_001111279.1	YP_001111331.1	YP_001111268.1	YP_001111313.1	YP_001111324.1	YP_001111334.1	YP_001111286.1	YP_001111345.1	YP_001111353.1	YP_001111303.1	YP_001111295.1	YP_001111304.1	YP_001111350.1	YP_001111326.1	YP_001111302.1	YP_001111343.1	YP_001111364.1	YP_001111308.1
KV	Kallithea virus	Alphanudivirus	Nudiviridae	YP_009345996.1	YP_009345930.1	YP_009345958.1	YP_009345992.1	YP_009345918.1	YP_009345982.1	YP_009345943.1	YP_009345948.1	YP_009345974.1	NA	YP_009345949.1	YP_009345961.1	YP_009345997.1	YP_009345921.1	YP_009345976.1	YP_009345972.1	YP_009345924.1	YP_009345956.1	YP_009346005.1	YP_009345947.1	YP_009346000.1	YP_009345959.1	YP_009345986.1	YP_009345970.1	YP_009345991.1	YP_009345937.1	YP_009346008.1	YP_009345936.1	YP_009345989.1	YP_009346002.1	YP_009345938.1	YP_009345967.1	YP_009345983.1	YP_009345933.1
MNV	Mauternbach virus	Alphanudivirus	Nudiviridae	AYP97914.1	AYP97899.1	AYP97928.1	AYP97895.1	AYP97919.1	AYP97913.1	AYP97923.1	AYP97962.1	AYP97938.1	AYP97927.1	AYP97901.1	AYP97940.1	AYP97972.1	AYP97968.1	AYP97891.1	AYP97908.1	AYP97892.1	AYP97953.1	AYP97950.1	AYP97894.1	AYP97929.1	AYP97907.1	AYP97948.1	AYP97902.1	AYP97946.1	AYP97930.1	AYP97893.1	AYP97898.1	AYP97917.1	AYP97980.1	AYP97951.1	AYP97905.1	AYP97960.1	AYP97974.1
NlENV	Nilaparvata lugens endogenous nudivirus	Alphanudivirus	Nudiviridae	AHW98293.1	AHW98274.1	AHW98276.1	AHW98295.1	AHW98255.1	AHW98259.1	AHW98298.1	AHW98299.1	AHW98269.1	AHW98300.1	AHW98305.1	AHW98279.1	AHW98294.1	AHW98244.1	AHW98270.1	AHW98291.1	AHW98246.1	AHW98247.1	AHW98243.1	AHW98301.1	AHW98306.1	AHW98277.1	AHW98288.1	AHW98283.1	AHW98302.1	AHW98265.1	AHW98303.1	AHW98264.1	AHW98271.1	AHW98251.1	AHW98266.1	AHW98284.1	AHW98260.1	NA
OrNV	Oryctes rhinoceros nudivirus	Alphanudivirus	Nudiviridae	YP_002321371.1	YP_002321437.1	YP_002321328.1	YP_002321375.1	YP_002321407.1	YP_002321353.1	YP_002321424.1	YP_002321418.1	YP_002321344.1	YP_002321426.1	YP_002321417.1	YP_002321331.1	YP_002321383.1	YP_002321315.1	YP_002321345.1	YP_002321341.1	YP_002321312.1	YP_002321326.1	YP_002321398.1	YP_002321419.1	YP_002321386.1	YP_002321329.1	YP_002321358.1	YP_002321338.1	YP_002321370.1	YP_002321430.1	YP_002321401.1	YP_002321431.1	YP_002321365.1	YP_002321390.1	YP_002321429.1	YP_002321336.1	YP_002321355.1	YP_002321434.1
TNV	Tomelloso virus	Alphanudivirus	Nudiviridae	YP_009553425.1	YP_009553464.1	YP_009553392.1	YP_009553422.1	YP_009553441.1	YP_009553409.1	YP_009553451.1	YP_009553449.1	YP_009553401.1	YP_009553453.1	YP_009553448.1	YP_009553389.1	YP_009553427.1	YP_009553380.1	YP_009553402.1	YP_009553400.1	YP_009553377.1	YP_009553394.1	YP_009553435.1	YP_009553450.1	YP_009553430.1	YP_009553391.1	YP_009553414.1	YP_009553397.1	YP_009553426.1	YP_009553457.1	YP_009553436.1	YP_009553458.1	YP_009553418.1	YP_009553431.1	YP_009553456.1	YP_009553384.1	YP_009553410.1	YP_009553461.1
VcENV	Venturia canescens endogenous nudivirus	Alphanudivirus	Nudiviridae	AJZ73109.1	AJZ73141.1	AJZ73111.1	AJZ73108.1	KAI5630617.1	AJZ73110.1	AJZ73122.1	AJZ73125.1	AJZ73138.1	AJZ73134.1	AJZ73135.1	AJZ73123.1	AJZ73143.1	AJZ73150.1	AJZ73107.1	NA	NA	NA	NA	NA	NA	AJZ73124.1	XP_043273592.1	AJZ73136.1	AJZ73137.1	NP_001401529.1	AJZ73148.1	AJZ73127.1	NP_001401538.1	AJZ73130.1	AJZ73129.1	AJZ73140.1	NP_001401539.1	AJZ73126.1
HzNV-2	Helicoverpa zea nudivirus 2	Betanudivirus	Nudiviridae	YP_004956830.1	YP_004956854.1	YP_004956774.1	YP_004956799.1	YP_004956811.1	YP_004956791.1	YP_004956852.1	YP_004956801.1	YP_004956787.1	YP_004956810.1	YP_004956837.1	NA	YP_004956812.1	YP_004956844.1	YP_004956786.1	YP_004956759.1	YP_004956766.1	NA	YP_004956856.1	YP_004956824.1	YP_004956756.1	NA	NA	NA	NA	NA	NA	NA	NA	NA	NA	NA	NA	NA
CcBV	Cotesia congregata bracovirus	Bracovirus	Nudiviridae	CAD6220341.1	CAR82260.1	NA	CAR82252.1	CAD6216107.1	NA	CAD6240975.1	CAR82247.1	CAR31579.1	CAR82254.1	NA	CAR31573.1	CAR82241.1	NA	NA	CAR82261.1	NA	CAR31585.1	CAR31574.1	NA	CAD6209706.1	NA	NA	NA	NA	NA	NA	NA	NA	NA	NA	NA	NA	NA
CiBV	Chelonus inanitus bracovirus	Bracovirus	Nudiviridae	CAR40193.1	CAR40192.1	CAR40194.1	CAR40189.1	NA	CAR40187.1	NA	NA	CAR40196.1	CAR40195.1	CAR40191.1	NA	NA	NA	NA	CAR40190.1	NA	CAR40200.1	CAR40188.1	NA	CAR40240.1	NA	NA	NA	NA	NA	NA	NA	NA	NA	NA	NA	NA	NA
CinsularisBV	Chelonus insularis bracovirus	Bracovirus	Nudiviridae	KAG8148304.1	KAG8148364.1	KAG8148305.1	KAG8148299.1	NP_001401497.1	KAG8148338.1	KAG8148367.1	KAG8148387.1	KAG8148346.1	KAG8148307.1	KAG8148342.1	KAG8148298.1	KAG8148344.1	NA	KAG8148371.1	KAG8148343.1	NA	KAG8148336.1	KAG8148348.1	NA	KAG8148347.1	KAG8148369.1	NA	NA	NA	NA	NA	NA	NA	NA	NA	NA	NA	NA
MdBV	Microplitis demolitor bracovirus	Bracovirus	Nudiviridae	KAG6558460.1	KAG6558375.1	KAG6558461.1	KAG6558466.1	KAG6558459.1	KAG6558448.1	KAG6558470.1	KAG6558413.1	KAG6558399.1	XP_008559639.1	KAG6558319.1	KAG6558453.1	KAG6558419.1	NA	KAG6558354.1	KAG6558456.1	NA	KAG6558414.1	KAG6558422.1	NA	KAG6558346.1	KAG6558474.1	NA	NA	NA	NA	NA	NA	NA	NA	NA	NA	NA	NA
ToNV	Tipula oleracea nudivirus	Deltanudivirus	Nudiviridae	YP_009116716.1	YP_009116692.1	YP_009116654.1	YP_009116735.1	YP_009116778.1	YP_009116672.1	YP_009116746.1	YP_009116660.1	YP_009116766.1	YP_009116743.1	YP_009116730.1	YP_009116762.1	YP_009116703.1	YP_009116770.1	YP_009116765.1	YP_009116712.1	YP_009116659.1	YP_009116734.1	YP_009116710.1	YP_009116752.1	YP_009116690.1	NA	YP_009116674.1	NA	NA	NA	NA	NA	NA	NA	NA	NA	NA	NA
HgNV	Homarus gammarus nudivirus	Gammanudivirus	Nudiviridae	YP_010087668.1	YP_010087703.1	YP_010087649.1	YP_010087656.1	YP_010087686.1	YP_010087721.1	YP_010087644.1	YP_010087723.1	YP_010087725.1	YP_010087646.1	YP_010087645.1	YP_010087648.1	YP_010087718.1	YP_010087716.1	YP_010087724.1	YP_010087720.1	YP_010087641.1	YP_010087655.1	YP_010087687.1	YP_010087706.1	YP_010087682.1	YP_010087728.1	NA	NA	NA	NA	NA	NA	NA	NA	NA	NA	NA	NA
PmNV	Penaeus monodon nudivirus	Gammanudivirus	Nudiviridae	YP_009051877.1	YP_009051910.1	YP_009051853.1	YP_009051861.1	YP_009051896.1	YP_009051929.1	YP_009051846.1	YP_009051931.1	YP_009051934.1	YP_009051848.1	YP_009051847.1	YP_009051852.1	YP_009051926.1	YP_009051924.1	YP_009051932.1	YP_009051894.1	YP_009051843.1	YP_009051860.1	YP_009051897.1	YP_009051914.1	YP_009051893.1	YP_009051937.1	NA	NA	NA	NA	NA	NA	NA	NA	NA	NA	NA	NA
AcMNPV	Autographa californica nucleopolyhedrovirus	Alphabaculovirus	Baculoviridae	NP_054149.1	NP_054168.1	NP_054051.1	NP_054079.1	NP_054092.1	NP_054120.1	NP_054122.1	NP_054145.1	NP_054126.1	NP_054179.1	NP_054113.1	NP_054069.1	NP_054098.1	NP_054111.1	NP_054125.1	NP_054107.1	NP_054095.1	NP_054119.1	NP_054128.1	NA	NA	NA	NA	NA	NA	NA	NA	NA	NA	NA	NA	NA	NA	NA
AdhoNPV	Adoxophyes honmai nucleopolyhedrovirus	Alphabaculovirus	Baculoviridae	NP_818764.1	NP_818674.1	NP_818742.1	NP_818696.1	NP_818682.1	NP_818715.1	NP_818716.1	NP_818755.1	NP_818720.1	NP_818655.1	NP_818713.1	NP_818657.1	NP_818702.1	NP_818711.1	NP_818719.1	NP_818708.1	NP_818705.1	NP_818714.1	NP_818721.1	NA	NA	NA	NA	NA	NA	NA	NA	NA	NA	NA	NA	NA	NA	NA
AdorNPV	Adoxophyes orana nucleopolyhedrovirus	Alphabaculovirus	Baculoviridae	YP_002300631.1	YP_002300544.1	YP_002300608.1	YP_002300564.1	YP_002300551.1	YP_002300583.1	YP_002300584.1	YP_002300621.1	YP_002300588.1	YP_002300526.1	YP_002300581.1	YP_002300528.1	YP_002300570.1	YP_002300579.1	YP_002300587.1	YP_002300576.1	YP_002300573.1	YP_002300582.1	YP_002300589.1	NA	NA	NA	NA	NA	NA	NA	NA	NA	NA	NA	NA	NA	NA	NA
AgipMNPV	Agrotis ipsilon multiple nucleopolyhedrovirus	Alphabaculovirus	Baculoviridae	YP_002268073.1	YP_002268181.1	YP_002268072.1	YP_002268160.1	YP_002268143.1	YP_002268121.1	YP_002268119.1	YP_002268089.1	YP_002268115.1	YP_002268039.1	YP_002268124.1	YP_002268164.1	YP_002268133.1	YP_002268126.1	YP_002268116.1	YP_002268129.1	YP_002268136.1	YP_002268122.1	YP_002268111.1	NA	NA	NA	NA	NA	NA	NA	NA	NA	NA	NA	NA	NA	NA	NA
AngeMNPV	Anticarsia gemmatalis multiple nucleopolyhedrovirus	Alphabaculovirus	Baculoviridae	YP_009316060.1	YP_009316040.1	YP_009316168.1	YP_009316126.1	YP_009316115.1	YP_009316090.1	YP_009316088.1	YP_009316063.1	YP_009316084.1	YP_009316030.1	YP_009316095.1	YP_009316134.1	YP_009316109.1	YP_009316097.1	YP_009316085.1	YP_009316101.1	YP_009316112.1	YP_009316091.1	YP_009316083.1	NA	NA	NA	NA	NA	NA	NA	NA	NA	NA	NA	NA	NA	NA	NA
AnpeNPV	Antheraea pernyi nucleopolyhedrovirus	Alphabaculovirus	Baculoviridae	YP_611008.2	YP_610989.1	YP_611093.1	YP_611067.1	YP_611058.1	YP_611035.1	YP_611033.1	YP_611011.2	YP_611029.1	YP_610979.1	YP_611038.1	YP_611075.1	YP_611053.1	YP_611040.1	YP_611030.1	YP_611044.1	YP_611056.1	YP_611036.1	YP_611027.1	NA	NA	NA	NA	NA	NA	NA	NA	NA	NA	NA	NA	NA	NA	NA
ApociNPV	Apocheima cinerarium nucleopolyhedrovirus	Alphabaculovirus	Baculoviridae	YP_006607789.1	YP_006607875.1	YP_006607853.1	YP_006607790.1	YP_006607804.1	YP_006607826.1	YP_006607828.1	YP_006607848.1	YP_006607832.1	YP_006607884.1	YP_006607823.1	YP_006607861.1	YP_006607811.1	YP_006607821.1	YP_006607831.1	YP_006607818.1	YP_006607815.1	YP_006607825.1	YP_006607833.1	NA	NA	NA	NA	NA	NA	NA	NA	NA	NA	NA	NA	NA	NA	NA
BmNPV	Bombyx mori nucleopolyhedrovirus	Alphabaculovirus	Baculoviridae	NP_047516.1	NP_047536.1	NP_047427.1	NP_047454.1	NP_047466.1	NP_047490.1	NP_047492.1	NP_047513.1	NP_047496.1	NP_047545.1	NP_047486.1	NP_047446.1	NP_047472.1	NP_047484.1	NP_047495.1	NP_047480.1	NP_047469.1	NP_047489.1	NP_047499.1	NA	NA	NA	NA	NA	NA	NA	NA	NA	NA	NA	NA	NA	NA	NA
BomaNPV	Bombyx mandarina nucleopolyhedrovirus	Alphabaculovirus	Baculoviridae	YP_002884341.1	YP_002884361.1	YP_002884253.1	YP_002884279.1	YP_002884291.1	YP_002884316.1	YP_002884318.1	YP_002884338.1	YP_002884322.1	YP_002884370.1	YP_002884311.1	YP_002884271.1	YP_002884297.1	YP_002884309.1	YP_002884321.1	YP_002884305.1	YP_002884294.1	YP_002884315.1	YP_002884324.1	NA	NA	NA	NA	NA	NA	NA	NA	NA	NA	NA	NA	NA	NA	NA
BusuNPV	Buzura suppressaria nucleopolyhedrovirus	Alphabaculovirus	Baculoviridae	YP_009001888.1	YP_009001800.1	YP_009001878.1	YP_009001827.1	YP_009001812.1	YP_009001845.1	YP_009001846.1	YP_009001867.1	YP_009001850.1	YP_009001783.1	YP_009001843.1	YP_009001802.1	YP_009001832.1	YP_009001841.1	YP_009001849.1	YP_009001838.1	YP_009001835.1	YP_009001844.1	YP_009001851.1	NA	NA	NA	NA	NA	NA	NA	NA	NA	NA	NA	NA	NA	NA	NA
CfMNPV	Choristoneura fumiferana multiple nucleopolyhedrovirus	Alphabaculovirus	Baculoviridae	NP_848421.1	NP_848441.1	NP_848332.1	NP_848359.1	NP_848370.1	NP_848393.1	NP_848395.1	NP_848417.1	NP_848399.1	NP_848452.1	NP_848389.1	NP_848352.1	NP_848375.1	NP_848387.1	NP_848398.1	NP_848383.1	NP_848372.1	NP_848392.1	NP_848402.1	NA	NA	NA	NA	NA	NA	NA	NA	NA	NA	NA	NA	NA	NA	NA
ChchNPV	Chrysodeixis chalcites nucleopolyhedrovirus	Alphabaculovirus	Baculoviridae	YP_249735.1	YP_249621.1	YP_249752.1	YP_249641.1	YP_249656.1	YP_249687.1	YP_249688.1	YP_249714.1	YP_249692.1	YP_249611.1	YP_249685.1	YP_249637.1	YP_249665.1	YP_249683.1	YP_249691.1	YP_249680.1	YP_249662.1	YP_249686.1	YP_249695.1	NA	NA	NA	NA	NA	NA	NA	NA	NA	NA	NA	NA	NA	NA	NA
ChmuNPV	Choristoneura murinana nucleopolyhedrovirus	Alphabaculovirus	Baculoviridae	YP_008992132.1	YP_008992112.1	YP_008992222.1	YP_008992192.1	YP_008992183.1	YP_008992159.1	YP_008992157.1	YP_008992135.1	YP_008992153.1	YP_008992100.1	YP_008992164.1	YP_008992199.1	YP_008992178.1	YP_008992166.1	YP_008992154.1	YP_008992170.1	YP_008992181.1	YP_008992160.1	YP_008992150.1	NA	NA	NA	NA	NA	NA	NA	NA	NA	NA	NA	NA	NA	NA	NA
ChroNPV	Choristoneura rosaceana nucleopolyhedrovirus	Alphabaculovirus	Baculoviridae	YP_008378392.1	YP_008378373.1	YP_008378485.1	YP_008378452.1	YP_008378441.1	YP_008378417.1	YP_008378415.1	YP_008378395.1	YP_008378411.1	YP_008378362.1	YP_008378421.1	YP_008378460.1	YP_008378435.1	YP_008378423.1	YP_008378412.1	YP_008378427.1	YP_008378438.1	YP_008378418.1	YP_008378408.1	NA	NA	NA	NA	NA	NA	NA	NA	NA	NA	NA	NA	NA	NA	NA
ClbiNPV	Clanis bilineata nucleopolyhedrovirus	Alphabaculovirus	Baculoviridae	YP_717658.1	YP_717552.1	YP_717554.1	YP_717570.1	YP_717585.1	YP_717617.1	YP_717618.1	YP_717638.1	YP_717622.1	YP_717544.1	YP_717614.1	YP_717574.1	NA	YP_717612.1	YP_717621.1	YP_717609.1	YP_717605.1	YP_717616.1	YP_717623.1	NA	NA	NA	NA	NA	NA	NA	NA	NA	NA	NA	NA	NA	NA	NA
CoveMNPV	Condylorrhiza vestigialis multiple nucleoplyhedrovirus	Alphabaculovirus	Baculoviridae	YP_009118516.1	YP_009118502.1	YP_009118612.1	YP_009118578.1	YP_009118567.1	YP_009118543.1	YP_009118541.1	YP_009118519.1	YP_009118537.1	YP_009118492.1	YP_009118547.1	YP_009118584.1	YP_009118561.1	YP_009118549.1	YP_009118538.1	YP_009118553.1	YP_009118564.1	YP_009118544.1	YP_009118536.1	NA	NA	NA	NA	NA	NA	NA	NA	NA	NA	NA	NA	NA	NA	NA
CyunNPV	Cyclophragma undans nucleopolyhedrovirus	Alphabaculovirus	Baculoviridae	YP_010086634.1	YP_010086620.1	YP_010086731.1	YP_010086704.1	YP_010086692.1	YP_010086668.1	YP_010086667.1	NA	YP_010086663.1	YP_010086611.1	YP_010086671.1	YP_010086711.1	YP_010086685.1	YP_010086673.1	YP_010086664.1	YP_010086677.1	YP_010086688.1	YP_010086669.1	YP_010086662.1	NA	NA	NA	NA	NA	NA	NA	NA	NA	NA	NA	NA	NA	NA	NA
EcobNPV	Ectropis obliqua nucleopolyhedrovirus	Alphabaculovirus	Baculoviridae	YP_874291.1	YP_874207.1	YP_874299.1	YP_874225.1	YP_874239.1	YP_874262.1	YP_874264.1	YP_874304.1	YP_874268.1	YP_874198.1	YP_874259.1	YP_874222.1	YP_874248.1	YP_874257.1	YP_874267.1	YP_874254.1	YP_874251.1	YP_874261.1	YP_874270.1	NA	NA	NA	NA	NA	NA	NA	NA	NA	NA	NA	NA	NA	NA	NA
EppoNPV	Epiphyas postvittana nucleopolyhedrovirus	Alphabaculovirus	Baculoviridae	NP_203275.1	NP_203290.1	NP_203187.1	NP_203214.1	NP_203225.1	NP_203247.1	NP_203249.1	NP_203271.1	NP_203253.1	NP_203299.1	NP_203244.1	NP_203206.1	NP_203230.1	NP_203242.1	NP_203252.1	NP_203238.1	NP_203227.1	NP_203246.1	NP_203254.1	NA	NA	NA	NA	NA	NA	NA	NA	NA	NA	NA	NA	NA	NA	NA
HearMNPV	Helicoverpa armigera multiple nucleopolyhedrovirus	Alphabaculovirus	Baculoviridae	YP_002332579.1	YP_002332689.1	YP_002332578.1	YP_002332669.1	YP_002332652.1	YP_002332626.1	YP_002332624.1	YP_002332595.1	YP_002332620.1	YP_002332542.1	YP_002332629.1	YP_002332673.1	YP_002332640.1	YP_002332631.1	YP_002332621.1	YP_002332634.1	YP_002332643.1	YP_002332627.1	YP_002332616.1	YP_002332561.1	NA	NA	NA	NA	NA	NA	NA	NA	NA	NA	NA	NA	NA	NA
HezeNPV	Helicoverpa zea single nucleopolyhedrovirus	Alphabaculovirus	Baculoviridae	NP_542737.1	NP_542642.1	NP_542759.1	NP_542661.1	NP_542679.1	NP_542705.1	NP_542706.1	NP_542724.1	NP_542711.1	NP_542638.1	NP_542701.1	NP_542658.1	NP_542689.1	NP_542699.1	NP_542710.1	NP_542696.1	NP_542692.1	NP_542704.1	NP_542712.1	NA	NA	NA	NA	NA	NA	NA	NA	NA	NA	NA	NA	NA	NA	NA
HycuNPV	Hyphantria cunea nucleopolyhedrovirus	Alphabaculovirus	Baculoviridae	YP_473223.1	YP_473207.1	YP_473319.1	YP_473290.1	YP_473277.1	YP_473252.1	YP_473250.1	YP_473227.1	YP_473246.1	YP_473197.1	YP_473256.1	YP_473298.1	YP_473270.1	YP_473258.1	YP_473247.1	YP_473262.1	YP_473273.1	YP_473253.1	YP_473243.1	NA	NA	NA	NA	NA	NA	NA	NA	NA	NA	NA	NA	NA	NA	NA
HytaNPV	Hyposidra talaca nucleopolyhedrovirus	Alphabaculovirus	Baculoviridae	YP_010086390.1	YP_010086293.1	YP_010086379.1	YP_010086324.1	YP_010086306.1	YP_010086342.1	YP_010086344.1	YP_010086367.1	YP_010086348.1	YP_010086274.1	YP_010086340.1	YP_010086296.1	YP_010086329.1	YP_010086338.1	YP_010086347.1	YP_010086335.1	YP_010086332.1	YP_010086341.1	YP_010086350.1	YP_010086327.1	NA	NA	NA	NA	NA	NA	NA	NA	NA	NA	NA	NA	NA	NA
LdMNPV	Lymantria dispar multiple nucleopolyhedrovirus	Alphabaculovirus	Baculoviridae	NP_047792.1	NP_047663.1	NP_047756.1	NP_047687.1	NP_047701.1	NP_047730.1	NP_047731.1	NP_047780.1	NP_047735.1	NP_047650.1	NP_047728.1	NP_047684.1	NP_047717.1	NP_047726.1	NP_047734.1	NP_047723.1	NP_047720.1	NP_047729.1	NP_047736.1	NP_047686.1	NA	NA	NA	NA	NA	NA	NA	NA	NA	NA	NA	NA	NA	NA
LeseNPV	Leucania separata nucleopolyhedrovirus	Alphabaculovirus	Baculoviridae	YP_758445.1	YP_758321.1	YP_758460.1	YP_758340.1	YP_758375.1	YP_758394.1	YP_758395.1	YP_758428.1	YP_758399.1	YP_758314.1	YP_758391.1	YP_758338.1	YP_758378.1	YP_758389.1	YP_758398.1	YP_758386.1	YP_758381.1	YP_758393.1	YP_758400.1	NA	NA	NA	NA	NA	NA	NA	NA	NA	NA	NA	NA	NA	NA	NA
LfNPV	Lambdina fiscellaria nucleopolyhedrovirus	Alphabaculovirus	Baculoviridae	YP_009133228.1	YP_009133330.1	YP_009133237.1	YP_009133306.1	YP_009133292.1	YP_009133269.1	YP_009133267.1	YP_009133246.1	YP_009133263.1	YP_009133343.1	YP_009133271.1	YP_009133311.1	YP_009133282.1	YP_009133273.1	YP_009133264.1	YP_009133276.1	YP_009133279.1	YP_009133270.1	YP_009133262.1	YP_009133285.1	NA	NA	NA	NA	NA	NA	NA	NA	NA	NA	NA	NA	NA	NA
LoobMNPV	Lonomia obliqua multiple nucleopolyhedrovirus	Alphabaculovirus	Baculoviridae	YP_009666403.1	YP_009666372.1	YP_009666485.1	YP_009666455.1	YP_009666442.1	YP_009666418.1	YP_009666416.1	YP_009666402.1	YP_009666412.1	YP_009666382.1	YP_009666424.1	YP_009666467.1	YP_009666435.1	YP_009666426.1	YP_009666413.1	YP_009666429.1	YP_009666438.1	YP_009666419.1	YP_009666411.1	NA	NA	NA	NA	NA	NA	NA	NA	NA	NA	NA	NA	NA	NA	NA
LxNPV	Lymantria xylina nucleopolyhedrovirus	Alphabaculovirus	Baculoviridae	YP_003517888.1	YP_003517764.1	YP_003517878.1	YP_003517788.1	YP_003517801.1	YP_003517829.1	YP_003517830.1	YP_003517852.1	YP_003517834.1	YP_003517750.1	YP_003517827.1	YP_003517784.1	YP_003517816.1	YP_003517825.1	YP_003517833.1	YP_003517822.1	YP_003517819.1	YP_003517828.1	YP_003517835.1	YP_003517787.1	NA	NA	NA	NA	NA	NA	NA	NA	NA	NA	NA	NA	NA	NA
MaviNPV	Maruca vitrata nucleopolyhedrovirus	Alphabaculovirus	Baculoviridae	YP_950821.1	YP_950836.1	YP_950743.1	YP_950765.1	YP_950776.1	YP_950798.1	YP_950799.1	YP_950819.1	YP_950803.1	YP_950846.1	YP_950796.1	YP_950759.1	YP_950782.1	YP_950794.1	YP_950802.1	YP_950790.1	YP_950779.1	YP_950797.1	YP_950805.1	NA	NA	NA	NA	NA	NA	NA	NA	NA	NA	NA	NA	NA	NA	NA
MbMNPV	Mamestra brassicae multiple nucleopolyhedrovirus	Alphabaculovirus	Baculoviridae	YP_009011108.1	YP_009011214.1	YP_009011107.1	YP_009011196.1	YP_009011179.1	YP_009011153.1	YP_009011151.1	YP_009011124.1	YP_009011147.1	YP_009011071.1	YP_009011156.1	YP_009011200.1	YP_009011167.1	YP_009011158.1	YP_009011148.1	YP_009011161.1	YP_009011170.1	YP_009011154.1	YP_009011143.1	YP_009011090.1	NA	NA	NA	NA	NA	NA	NA	NA	NA	NA	NA	NA	NA	NA
MnNPV	Malacosoma neustria nucleopolyhedrovirus	Alphabaculovirus	Baculoviridae	YP_009552247.1	YP_009552156.1	YP_009552253.1	YP_009552171.1	YP_009552184.1	YP_009552205.1	YP_009552207.1	YP_009552238.1	YP_009552211.1	YP_009552144.1	YP_009552202.1	YP_009552157.1	YP_009552188.1	YP_009552198.1	YP_009552210.1	YP_009552195.1	YP_009552191.1	YP_009552204.1	YP_009552224.1	NA	NA	NA	NA	NA	NA	NA	NA	NA	NA	NA	NA	NA	NA	NA
MyunNPV	Mythimna unipuncta nucleopolyhedrovirus	Alphabaculovirus	Baculoviridae	YP_009666679.1	YP_009666801.1	YP_009666680.1	YP_009666782.1	YP_009666766.1	YP_009666747.1	YP_009666746.1	YP_009666720.1	YP_009666742.1	YP_009666661.1	YP_009666750.1	YP_009666786.1	YP_009666758.1	YP_009666752.1	YP_009666743.1	YP_009666755.1	YP_009666761.1	YP_009666748.1	YP_009666738.1	NA	NA	NA	NA	NA	NA	NA	NA	NA	NA	NA	NA	NA	NA	NA
OpbrNPV	Operophtera brumata nucleopolyhedrovirus	Alphabaculovirus	Baculoviridae	YP_009552680.1	YP_009552583.1	YP_009552686.1	YP_009552599.1	YP_009552617.1	YP_009552635.1	YP_009552637.1	YP_009552661.1	YP_009552641.1	YP_009552573.1	YP_009552633.1	YP_009552591.1	YP_009552622.1	YP_009552631.1	YP_009552640.1	YP_009552628.1	YP_009552625.1	YP_009552634.1	YP_009552642.1	NA	NA	NA	NA	NA	NA	NA	NA	NA	NA	NA	NA	NA	NA	NA
OpMNPV	Orgyia pseudotsugata multiple nucleopolyhedrovirus	Alphabaculovirus	Baculoviridae	NP_046275.1	NP_046290.1	NP_046176.1	NP_046210.1	NP_046221.1	NP_046247.1	NP_046249.1	NP_046271.1	NP_046253.1	NP_046302.1	NP_046242.1	NP_046201.1	NP_046229.1	NP_046240.1	NP_046252.1	NP_046236.1	NP_046226.1	NP_046246.1	NP_046255.1	NA	NA	NA	NA	NA	NA	NA	NA	NA	NA	NA	NA	NA	NA	NA
OrleNPV	Orgyia leucostigma nucleopolyhedrovirus	Alphabaculovirus	Baculoviridae	YP_001651036.1	YP_001650925.1	YP_001651022.1	YP_001650955.1	YP_001650941.1	YP_001650988.1	YP_001650990.1	YP_001651012.1	YP_001650994.1	YP_001650916.1	YP_001650985.1	YP_001650962.1	YP_001650974.1	YP_001650983.1	YP_001650993.1	YP_001650980.1	YP_001650977.1	YP_001650987.1	YP_001650995.1	YP_001651017.1	NA	NA	NA	NA	NA	NA	NA	NA	NA	NA	NA	NA	NA	NA
OxocNPV	Oxyplax ochracea nucleopolyhedrovirus	Alphabaculovirus	Baculoviridae	YP_009666557.1	YP_009666545.1	YP_009666630.1	YP_009666613.1	YP_009666602.1	YP_009666581.1	YP_009666580.1	YP_009666559.1	YP_009666575.1	YP_009666533.1	YP_009666583.1	YP_009666620.1	YP_009666597.1	YP_009666585.1	YP_009666576.1	YP_009666589.1	YP_009666600.1	YP_009666582.1	YP_009666573.1	NA	NA	NA	NA	NA	NA	NA	NA	NA	NA	NA	NA	NA	NA	NA
PeluNPV	Perigonia lusca single nucleopolyhedrovirus	Alphabaculovirus	Baculoviridae	YP_009165733.1	YP_009165608.1	YP_009165715.1	YP_009165657.1	YP_009165640.1	YP_009165680.1	YP_009165681.1	YP_009165707.1	YP_009165685.1	YP_009165620.1	YP_009165677.1	YP_009165621.1	YP_009165666.1	YP_009165675.1	YP_009165684.1	YP_009165672.1	YP_009165669.1	YP_009165679.1	YP_009165686.1	NA	NA	NA	NA	NA	NA	NA	NA	NA	NA	NA	NA	NA	NA	NA
PeNPV	Peridroma alphabaculovirus	Alphabaculovirus	Baculoviridae	YP_009049857.1	YP_009049955.1	YP_009049856.1	YP_009049865.1	YP_009049879.1	YP_009049898.1	YP_009049900.1	YP_009049928.1	YP_009049905.1	YP_009049832.1	YP_009049895.1	YP_009049942.1	YP_009049887.1	YP_009049893.1	YP_009049904.1	YP_009049891.1	YP_009049884.1	YP_009049897.1	YP_009049909.1	YP_009049868.1	NA	NA	NA	NA	NA	NA	NA	NA	NA	NA	NA	NA	NA	NA
PlxyMNPV	Plutella xylostella multiple nucleopolyhedrovirus	Alphabaculovirus	Baculoviridae	YP_758583.1	YP_758602.1	YP_758488.1	YP_758517.1	YP_758529.1	YP_758556.1	YP_758558.1	YP_758579.1	YP_758562.1	YP_758612.1	YP_758550.1	YP_758507.1	YP_758535.1	YP_758548.1	YP_758561.1	YP_758544.1	YP_758532.1	YP_758555.1	YP_758563.1	NA	NA	NA	NA	NA	NA	NA	NA	NA	NA	NA	NA	NA	NA	NA
SfMNPV	Spodoptera frugiperda multiple nucleopolyhedrovirus	Alphabaculovirus	Baculoviridae	YP_001036327.1	YP_001036426.1	YP_001036326.1	YP_001036405.1	YP_001036389.1	YP_001036368.1	YP_001036367.1	YP_001036341.1	YP_001036363.1	YP_003580183.1	YP_001036371.1	YP_001036408.1	YP_001036381.1	YP_001036373.1	YP_001036364.1	YP_001036376.1	YP_001036384.1	YP_001036369.1	YP_001036359.1	NA	NA	NA	NA	NA	NA	NA	NA	NA	NA	NA	NA	NA	NA	NA
SperNPV	Spodoptera eridania nucleopolyhedrovirus	Alphabaculovirus	Baculoviridae	YP_010087037.1	YP_010087135.1	YP_010087036.1	YP_010087116.1	YP_010087099.1	YP_010087080.1	YP_010087079.1	YP_010087053.1	YP_010087075.1	YP_010087009.1	YP_010087083.1	YP_010087119.1	YP_010087092.1	YP_010087085.1	YP_010087076.1	YP_010087088.1	YP_010087095.1	YP_010087081.1	YP_010087071.1	NA	NA	NA	NA	NA	NA	NA	NA	NA	NA	NA	NA	NA	NA	NA
SpexMNPV	Spodoptera exigua multiple nucleopolyhedrovirus	Alphabaculovirus	Baculoviridae	NP_037796.1	NP_037891.1	NP_037795.1	NP_037872.1	NP_037857.1	NP_037834.1	NP_037833.1	NP_037810.1	NP_037829.1	NP_037766.1	NP_037837.1	NP_037875.1	NP_037850.1	NP_037839.1	NP_037830.1	NP_037842.1	NP_037853.1	NP_037835.1	NP_037827.1	NA	NA	NA	NA	NA	NA	NA	NA	NA	NA	NA	NA	NA	NA	NA
SujuNPV	Sucra jujuba nucleopolyhedrovirus	Alphabaculovirus	Baculoviridae	YP_009186820.1	YP_009186706.1	YP_009186804.1	YP_009186724.1	YP_009186740.1	YP_009186765.1	YP_009186767.1	YP_009186791.1	YP_009186771.1	YP_009186697.1	YP_009186762.1	YP_009186722.1	YP_009186751.1	YP_009186760.1	YP_009186770.1	YP_009186757.1	YP_009186754.1	YP_009186764.1	YP_009186772.1	YP_009186748.1	NA	NA	NA	NA	NA	NA	NA	NA	NA	NA	NA	NA	NA	NA
ThorNPV	Thysanoplusia orichalcea nucleopolyhedrovirus	Alphabaculovirus	Baculoviridae	YP_007250525.1	YP_007250542.1	YP_007250432.1	YP_007250457.1	YP_007250469.1	YP_007250497.1	YP_007250499.1	YP_007250522.1	YP_007250503.1	YP_007250551.1	YP_007250490.1	YP_007250450.1	YP_007250475.1	YP_007250488.1	YP_007250502.1	YP_007250484.1	YP_007250472.1	YP_007250496.1	YP_007250505.1	NA	NA	NA	NA	NA	NA	NA	NA	NA	NA	NA	NA	NA	NA	NA
TnNPV	Trichoplusia ni single nucleopolyhedrovirus	Alphabaculovirus	Baculoviridae	YP_309012.1	YP_308906.1	YP_309030.1	YP_308923.1	YP_308939.1	YP_308967.1	YP_308968.1	YP_308994.1	YP_308972.1	YP_308896.1	YP_308965.1	YP_308921.1	YP_308947.1	YP_308963.1	YP_308971.1	YP_308960.1	YP_308944.1	YP_308966.1	YP_308975.1	NA	NA	NA	NA	NA	NA	NA	NA	NA	NA	NA	NA	NA	NA	NA
UpNPV	Urbanus proteus nucleopolyhedrovirus	Alphabaculovirus	Baculoviridae	YP_009250093.1	YP_009249989.1	YP_009250090.1	YP_009250014.1	YP_009250030.1	YP_009250057.1	YP_009250059.1	YP_009250076.1	YP_009357225.1	YP_009249998.1	YP_009250054.1	YP_009249999.1	YP_009250034.1	YP_009250052.1	YP_009357224.1	YP_009250047.1	YP_009357221.1	YP_009250056.1	YP_009250064.1	NA	NA	NA	NA	NA	NA	NA	NA	NA	NA	NA	NA	NA	NA	NA
AdorGV	Adoxophyes orana granulovirus	Betabaculovirus	Baculoviridae	NP_872517.1	NP_872507.1	NP_872493.1	NP_872564.1	NP_872554.1	NP_872534.1	NP_872533.1	NP_872480.1	NP_872529.1	NP_872466.1	NP_872539.1	NP_872512.1	NP_872551.1	NP_872541.1	NP_872530.1	NP_872545.1	NP_872548.1	NP_872535.1	NP_872528.1	NP_872562.1	NA	NA	NA	NA	NA	NA	NA	NA	NA	NA	NA	NA	NA	NA
ArraGV	Artogeia rapae granulovirus	Betabaculovirus	Baculoviridae	YP_003429385.1	YP_003429375.1	YP_003429364.1	YP_003429434.1	YP_003429423.1	YP_003429404.1	YP_003429402.1	YP_003429354.1	YP_003429398.1	YP_003429340.1	YP_003429409.1	YP_003429380.1	YP_003429420.1	YP_003429411.1	YP_003429399.1	YP_003429414.1	YP_003429417.1	YP_003429405.1	YP_003429397.1	YP_003429432.1	NA	NA	NA	NA	NA	NA	NA	NA	NA	NA	NA	NA	NA	NA
CfGV	Choristoneura fumiferana granulovirus	Betabaculovirus	Baculoviridae	YP_654477.1	YP_654467.1	YP_654456.1	YP_654528.1	YP_654517.1	YP_654496.1	YP_654495.1	YP_654447.1	YP_654491.1	YP_654435.1	YP_654501.1	YP_654471.1	YP_654514.1	YP_654503.1	YP_654492.1	YP_654507.1	YP_654511.1	YP_654497.1	YP_654490.1	YP_654526.1	NA	NA	NA	NA	NA	NA	NA	NA	NA	NA	NA	NA	NA	NA
CnmeGV	Cnaphalocrocis medinalis granulovirus	Betabaculovirus	Baculoviridae	YP_009229974.1	YP_009229946.1	YP_009229967.1	YP_009230028.1	YP_009230019.1	YP_009229995.1	YP_009229994.1	YP_009229961.1	YP_009229990.1	YP_009229932.1	YP_009230001.1	YP_009229969.1	YP_009230022.1	YP_009230006.1	YP_009229991.1	YP_009230009.1	YP_009230026.1	YP_009229996.1	NA	NA	NA	NA	NA	NA	NA	NA	NA	NA	NA	NA	NA	NA	NA	NA
CpGV	Cydia pomonella granulovirus	Betabaculovirus	Baculoviridae	NP_148859.1	NP_148844.1	NP_148832.1	NP_148915.1	NP_148901.1	NP_148879.1	NP_148877.1	NP_148819.1	NP_148873.1	NP_148802.1	NP_148885.1	NP_148852.1	NP_148898.1	NP_148887.1	NP_148874.1	NP_148890.1	NP_148895.1	NP_148880.1	NP_148872.1	NP_148910.1	NA	NA	NA	NA	NA	NA	NA	NA	NA	NA	NA	NA	NA	NA
CrleGV	Cryptophlebia leucotreta granulovirus	Betabaculovirus	Baculoviridae	NP_891914.1	NP_891905.1	NP_891892.1	NP_891966.1	NP_891954.1	NP_891933.1	NP_891931.1	NP_891881.1	NP_891927.1	NP_891864.1	NP_891939.1	NP_891908.1	NP_891951.1	NP_891941.1	NP_891928.1	NP_891944.1	NP_891948.1	NP_891934.1	NP_891926.1	NP_891963.1	NA	NA	NA	NA	NA	NA	NA	NA	NA	NA	NA	NA	NA	NA
DisaGV	Diatraea saccharalis granulovirus	Betabaculovirus	Baculoviridae	YP_009182261.1	YP_009182251.1	YP_009182240.1	YP_009182317.1	YP_009182302.1	YP_009182284.1	YP_009182283.1	YP_009182228.1	YP_009182279.1	YP_009182210.1	YP_009182222.1	YP_009182255.1	YP_009182298.1	YP_009182220.1	YP_009182280.1	YP_009182291.1	YP_009182295.1	YP_009182285.1	YP_009182276.1	YP_009182312.1	NA	NA	NA	NA	NA	NA	NA	NA	NA	NA	NA	NA	NA	NA
EpapGV	Epinotia aporema granulovirus	Betabaculovirus	Baculoviridae	YP_006908577.1	YP_006908567.1	YP_006908555.1	YP_006908629.1	YP_006908620.1	YP_006908599.1	YP_006908596.1	YP_006908546.1	YP_006908592.1	YP_006908535.1	YP_006908604.1	YP_006908571.1	YP_006908617.1	YP_006908606.1	YP_006908593.1	YP_006908609.1	YP_006908614.1	YP_006908600.1	YP_006908591.1	YP_006908627.1	NA	NA	NA	NA	NA	NA	NA	NA	NA	NA	NA	NA	NA	NA
ErelGV	Erinnyis ello granulovirus	Betabaculovirus	Baculoviridae	YP_009091906.1	YP_009091894.1	YP_009091881.1	YP_009091961.1	YP_009091951.1	YP_009091926.1	YP_009091925.1	YP_009091870.1	YP_009091921.1	YP_009091855.1	YP_009091932.1	YP_009091900.1	YP_009091948.1	YP_009091934.1	YP_009091922.1	YP_009091938.1	YP_009091945.1	YP_009091927.1	YP_009091920.1	YP_009091959.1	NA	NA	NA	NA	NA	NA	NA	NA	NA	NA	NA	NA	NA	NA
HearGV	Helicoverpa armigera granulovirus	Betabaculovirus	Baculoviridae	YP_001649064.1	YP_001649054.1	YP_001649024.1	YP_001649131.1	YP_001649122.1	YP_001649094.1	YP_001649082.1	YP_001649012.1	YP_001649078.1	YP_001648996.1	YP_001649103.1	YP_001649056.1	YP_001649119.1	YP_001649105.1	YP_001649079.1	YP_001649108.1	YP_001649116.1	YP_001649095.1	YP_001649077.1	YP_001649129.1	NA	NA	NA	NA	NA	NA	NA	NA	NA	NA	NA	NA	NA	NA
MolaGV	Mocis latipes granulovirus	Betabaculovirus	Baculoviridae	YP_009249906.1	YP_009249898.1	YP_009249878.1	YP_009249962.1	YP_009249953.1	YP_009249928.1	YP_009249924.1	YP_009249867.1	YP_009249920.1	YP_009249852.1	YP_009249937.1	YP_009249900.1	YP_009249950.1	YP_009249939.1	YP_009249921.1	YP_009249942.1	YP_009249947.1	YP_009249929.1	YP_009249919.1	YP_009249960.1	NA	NA	NA	NA	NA	NA	NA	NA	NA	NA	NA	NA	NA	NA
PhopGV	Phthorimaea operculella granulovirus	Betabaculovirus	Baculoviridae	NP_663232.1	NP_663220.1	NP_663209.1	NP_663286.1	NP_663274.1	NP_663252.1	NP_663250.1	NP_663196.1	NP_663246.1	NP_663181.1	NP_663259.1	NP_663226.1	NP_663271.1	NP_663261.1	NP_663247.1	NP_663264.1	NP_663268.1	NP_663253.1	NP_663245.1	NP_663278.1	NA	NA	NA	NA	NA	NA	NA	NA	NA	NA	NA	NA	NA	NA
PlinGV	Plodia interpunctella granulovirus	Betabaculovirus	Baculoviridae	YP_009330194.1	YP_009330184.1	YP_009330173.1	YP_009330246.1	YP_009330234.1	YP_009330214.1	YP_009330212.1	YP_009330163.1	YP_009330208.1	YP_009330148.1	YP_009330220.1	YP_009330188.1	YP_009330231.1	YP_009330222.1	YP_009330209.1	YP_009330225.1	YP_009330228.1	YP_009330215.1	YP_009330207.1	YP_009330243.1	NA	NA	NA	NA	NA	NA	NA	NA	NA	NA	NA	NA	NA	NA
PlxyGV	Plutella xylostella granulovirus	Betabaculovirus	Baculoviridae	NP_068226.1	NP_068268.1	NP_068256.1	NP_068328.1	NP_068318.1	NP_068297.1	NP_068295.1	NP_068248.1	NP_068290.1	NP_068235.1	NP_068303.1	NP_068270.1	NP_068315.1	NP_068305.1	NP_068291.1	NP_068308.1	NP_068312.1	NP_068298.1	NP_068289.1	NP_068326.1	NA	NA	NA	NA	NA	NA	NA	NA	NA	NA	NA	NA	NA	NA
PsunGV	Pseudalatia unipuncta granulovirus	Betabaculovirus	Baculoviridae	YP_003422426.1	YP_003422416.1	YP_003422382.1	YP_003422494.1	YP_003422484.1	YP_003422453.1	YP_003422444.1	YP_003422369.1	YP_003422440.1	YP_003422353.1	YP_003422461.1	YP_003422418.1	YP_003422480.1	YP_003422463.1	YP_003422441.1	YP_003422466.1	YP_003422477.1	YP_003422454.1	YP_003422439.1	YP_003422492.1	NA	NA	NA	NA	NA	NA	NA	NA	NA	NA	NA	NA	NA	NA
SfGV	Spodoptera frugiperda granulovirus	Betabaculovirus	Baculoviridae	YP_009121854.1	YP_009121846.1	YP_009121822.1	YP_009121909.1	YP_009121900.1	YP_009121876.1	YP_009121872.1	YP_009121812.1	YP_009121867.1	YP_009121799.1	YP_009121885.1	YP_009121848.1	YP_009121897.1	YP_009121887.1	YP_009121868.1	YP_009121890.1	YP_009121894.1	YP_009121877.1	YP_009121866.1	YP_009121907.1	NA	NA	NA	NA	NA	NA	NA	NA	NA	NA	NA	NA	NA	NA
SpliGV	Spodoptera litura granulovirus	Betabaculovirus	Baculoviridae	YP_001257015.1	YP_001257007.1	YP_001256990.1	YP_001257072.1	YP_001257058.1	YP_001257037.1	YP_001257034.1	YP_001256978.1	YP_001257030.1	NA	YP_001257043.1	YP_001257009.1	YP_001257055.1	YP_001257045.1	YP_001257031.1	YP_001257048.1	YP_001257052.1	YP_001257038.1	YP_001257028.1	YP_001257069.1	NA	NA	NA	NA	NA	NA	NA	NA	NA	NA	NA	NA	NA	NA
TnGV	Trichoplusia ni granulovirus LBIV-12	Betabaculovirus	Baculoviridae	YP_009506148.1	YP_009506138.1	YP_009506107.1	YP_009506215.1	YP_009506205.1	YP_009506174.1	YP_009506166.1	YP_009506098.1	YP_009506160.1	YP_009506083.1	YP_009506182.1	YP_009506140.1	YP_009506201.1	YP_009506184.1	YP_009506161.1	YP_009506187.1	YP_009506198.1	YP_009506175.1	YP_009506159.1	YP_009506213.1	NA	NA	NA	NA	NA	NA	NA	NA	NA	NA	NA	NA	NA	NA
XeniGV	Xestia c-nigrum granulovirus	Betabaculovirus	Baculoviridae	NP_059232.1	NP_059225.1	NP_059193.1	NP_059296.1	NP_059287.1	NP_059258.1	NP_059249.1	NP_059180.1	NP_059245.1	NP_059163.1	NP_059266.1	NP_059226.1	NP_059283.1	NP_059268.1	NP_059246.1	NP_059271.1	NP_059280.1	NP_059259.1	NP_059244.1	NP_059294.1	NA	NA	NA	NA	NA	NA	NA	NA	NA	NA	NA	NA	NA	NA
CuniNPV	Culex nigripalpus nucleopolyhedrovirus	Deltabaculovirus	Baculoviridae	NP_203333.1	NP_203378.1	NP_203342.1	NP_203330.1	NP_203363.1	NP_203400.1	NP_203317.1	NP_203350.1	NP_203393.1	NP_203406.1	NP_203339.1	NP_203377.1	NP_203362.1	NA	NP_203394.1	NP_203322.1	NP_203396.1	NP_203328.1	NP_203392.1	NA	NA	NA	NA	NA	NA	NA	NA	NA	NA	NA	NA	NA	NA	NA
NeabNPV	Neodiprion abietis nucleopolyhedrovirus	Gammabaculovirus	Baculoviridae	YP_667927.1	YP_667898.1	YP_667903.1	YP_667931.1	YP_667887.1	YP_667910.1	YP_667856.1	YP_667917.1	YP_667908.1	YP_667864.1	YP_667935.1	YP_667897.1	YP_667888.1	YP_667896.1	YP_667909.1	YP_667893.1	YP_667860.1	YP_667940.1	YP_667907.1	NA	NA	NA	NA	NA	NA	NA	NA	NA	NA	NA	NA	NA	NA	NA
NeleNPV	Neodiprion lecontei nucleopolyhedrovirus	Gammabaculovirus	Baculoviridae	YP_025277.1	YP_025247.1	YP_025252.1	YP_025279.1	YP_025237.1	YP_025259.1	YP_025213.1	YP_025266.1	YP_025257.1	YP_025222.1	YP_025283.1	YP_025246.1	YP_025238.1	YP_025245.1	YP_025258.1	YP_025242.1	YP_025217.1	YP_025289.1	YP_025256.1	NA	NA	NA	NA	NA	NA	NA	NA	NA	NA	NA	NA	NA	NA	NA
NeseNPV	Neodiprion sertifer nucleopolyhedrovirus	Gammabaculovirus	Baculoviridae	YP_025186.1	YP_025157.1	YP_025162.1	YP_025188.1	YP_025147.1	YP_025169.1	YP_025131.1	YP_025176.1	YP_025167.1	YP_025145.1	YP_025191.1	YP_025156.1	YP_025148.1	YP_025155.1	YP_025168.1	YP_025152.1	YP_025135.1	YP_025196.1	YP_025166.1	NA	NA	NA	NA	NA	NA	NA	NA	NA	NA	NA	NA	NA	NA	NA
GpSGHV	Glossina pallidipes salivary gland hypertrophy virus	Glossinavirus	Hytrosaviridae	YP_001687050.1	YP_001686949.1	YP_001687001.1	YP_001686988.1	YP_001686981.1	YP_001686999.1	YP_001687020.1	YP_001687024.1	NA	YP_001687044.1	NA	NA	NA	YP_001687026.1	YP_001687022.1	NA	YP_001687027.1	NA	YP_001686992.1	NA	NA	NA	NA	NA	NA	NA	NA	NA	NA	NA	NA	NA	NA	NA
MdSGHV	Musca domestica salivary gland hypertrophy virus	Muscavirus	Hytrosaviridae	YP_001883357.1	YP_001883367.1	YP_001883417.1	YP_001883398.1	YP_001883402.1	YP_001883415.1	YP_001883430.1	YP_001883434.1	NA	YP_001883353.1	NA	NA	NA	YP_001883436.1	YP_001883432.1	NA	YP_001883329.1	NA	YP_001883401.1	NA	NA	NA	NA	NA	NA	NA	NA	NA	NA	NA	NA	NA	NA	NA
LbFV	Leptopilina boulardi filamentous virus	not attributed	Hytrosaviridae	YP_009345636.1	NA	YP_009345656.1	YP_009345700.1	YP_009345682.1	YP_009345711.1	YP_009345701.1	NA	NA	NA	NA	NA	NA	YP_009345689.1	YP_009345672.1	NA	YP_009345662.1	NA	NA	NA	NA	NA	NA	NA	NA	NA	NA	NA	NA	NA	NA	NA	NA	NA
WSSV	White Spot Syndrome Virus	Whispovirus	Nimaviridae	YP_009220545.1	YP_009220510.1	YP_009220486.1	NA	NA	NA	YP_009220590.1	YP_009220581.1	NA	YP_009220481.1	NA	NA	NA	NA	NA	NA	YP_009220649.1	NA	NA	NA	NA	NA	NA	NA	NA	NA	NA	NA	NA	NA	NA	NA	NA	NA
