## Supplementary material for "Rep virulence genes have been recruited convergently by nudivirus-derived Virus-Like Particles and ichnoviruses of Campoplegine wasps": Table S5

### Sheet: Feuil1
	Identified in CcapiVLPs					Identified in VcVLPs
	Gene name	Molecular weight (in kDa)	Number of unique peptides	Peptide abundance (PSM)	Amino acid sequence	Number of unique peptides	Peptide abundance (PSM)
	OrNVorf25-like	62	37	204	MAFQSRTGLPNNEEINRQEIIWRVLRGSRNITLTTVLEKKAAAICHHAQINSTMQCKIMKTSETIGQFMEDEHDLNNVVVQQKIRDYLKSVSIEIGDVLYLSVKPPILARAPEAMSHENLQLETAPTSNVSLHEFETFCFENRVRFQYLTNASFSSYVFQNILFSMGTDSLESLMGNHEWQARLAILIQRTGFADVVTIKAFYEDMVEYNGVVYDTSFVPKYEVRNLKPMAPISRNTNDLETLNYRQRMDPRIVKNVPLSHIGIFLVYPFKGGYYVQPDGTVVSVGVAQPQKSSVQLNATKICDASNIEDAIDNAARTLNYDDVVAYAVHSVTLREQGLALLIIRQMIGNILTIGHFKISLPTIDDVLGWITFSCPPSKIILPKHFETPTVATSTALIR…	18	49
	OrNVorf18-like	53	23	153	MDSSDAFTRAALYQTCKKSKILSNIDVENVDIQTLRALVNQHNTIYMREFPILISKYLVKFGLSFVVEKFPNMRTYINPENILIQIEDDELVYLQTHEAQFQMNIYMIVVKNIAVSVLGATIQSIRDQLNPNSTLSEYAKIQVKSVEQPIPEQVVPKTYTNAFSSDPLSSPRLISPLPRSMRPSKGGSLERDTNVNKYSDGMESRRISRRDELQVVRHMHRDRLTSSLRYKDNSSECATSIHDGDEVDDIEETETERRSLLGRRSSISKFNDSTMLLHNIDEMHEKYLEYASSLSSPLQRHATNEWLNINSRERQPHYVTIETTEIGSKPKILSNGSVLPSEFNQTLTINESEIMDEFDSDKIKKQEIKMIDSDVNSKQRLEGTDTDEFISIIEVSDFS…	na
	OrNVorf118-like	32	21	143	MSTSTLKPSATTKSLFTNHSHLVRYVYARPFKTNILNETRGLTTNGVNYINVYITGVPDGVSPIANEAMIETDSPNRLCIYSDEELDEESLNMLDTFYGKEHYPMLIPTKSFGITDTVPPHNFYTTNSNAGGERIDGQPSPTFVEYRYVQQRRCSANVYYDHGSGEMFRLVLPQDAALLVLVMPENFVRTGQKTGYFRFEGDLIVRVYSKHLLSSKLEDQDLNEVSVISTDNIRLMNIVKIFFSRMGMHRIHTPSLNQIVSFDEYITLVVGSISNLNL	7	43
	OrNVorf41-like-2	15	5	125	MASSNIPTISPKALKIVSRKCYHLAKSIKRSSLIVVIIIIAAIVLSIILIICNHSKIECDDHETEMNKRESKKVRIRGLSATSALLVGLALLFTFTFQMYWQYKPSRKLAPACVYVRHSYQKSNPYIGNQMRNQY	3	26
	pif-5-2	50	28	106	LLRTHKCIIVHINNDYNSSLFRHSKLKMTPWSKAARDFGRNRKYEENMENLASGLKLLAKKPTHEAVTWLKNFNSNIPTLDTTFKNLKPEARNGFLTLNNATIGKVNQMFRGGNLKGLIDLSRMKVPFKSTDQVMFKKLLPNFPEKTLHNMNEVAKKSKSLYSDLNLKKIDFNAMPKKSQNKLRKVLGNMEKHIPSLKTALLVGGVAAGAVWLNEQSKKRAGCFMIQSTGDGKIKSCKVKNYSCLNNEGEGCPETLTYYNVTLVLMTIAQLPDTNTVKTGLALKIGVTLSDLNSQLADVLKNHFAAVSEYVAGIKKSLPTVKTCVIKHGAIESGEIPKCRMCDPTAEPTSTQYIDPEQLNDETTFECRDNPGIIDTLVDYAESLGINIWEGVDTISGSL…	7	21
	pif-5-1	47	25	105	MAQLEGIKFEKAQQNVTNFVSELRSLCGPGNASVARARKLLNHVKFGIPSLDKALKSLRVENKGFLTFNGAPTGALYTMFRGADLTEIMKLSKLKTPIQESEQLMFNKLTAHFPDRMIREMDNKVTAARPKNQGLNLETSALEKIPRESNKIIKRDNAWQGFKKVVGISKIEDKVEARNGCWMFVAHGKGKVSWCKVRTYSCGNREGKHCSGRFPYYNVALTMMSILDLNDEDPRKKTLAYKLRLQVPDLEPYIDDIIHKNYDALYAYFASIKRPPIDVCGIKHDNIESKIIPNCRLCDSAVSPYSTEYISPYQIPINVSFKCVKNSTFWDSVEDFIMAIDRNYIEPFRHALKNPSGWLSGSGESEGSLQRIGVTVAIIVVLVLVIVLITKLVSSSNRS…	3	5
	OrNVorf120-like	74	31	86	MDDIHDDPSQLPIKIDIEPKKHLLETPSNKTQQQQHSDSEVKNNGGKCENEETEEIGVEGNYSESSEEHEDEQHDGNTVGGGEENDCSEIEGGRGVGMSNNNVQAEMVCSKAPKRKNVSNVSSIVMNLLEFIQLVFYITLKMTLNRKVVSAAAVIEFIDAMNVSEFDPNAAVSPSSTTHPQLRKGIKQAKLNDASASSLVNRICVPTLLEETQFFETIDQQDRRTVFLTVISCLLPALEDAGISLGFQREYLKYFLATHRRFVTPNDFSNTNALKKPNRKQKQTHLPNGAILLEYVKQPDLFASNLSRCDRPDVEALKFIVEKRIEISRAIFYSWFSKRITDAKYVNDETDEKRQGYICIPVTNLKRTAVLITNTVMLMHDGAQFSLPHSSFERDITAR…	na
	OrNVorf41-like-3	16	2	89	MKLFGKNAISGWVNLSDCATLPQSFTISSIVVTVLILITVALFIAAAIFNGLNTAKEGHEKNRYEARVRSDGAHCSKAYSHPESHKKEVVDVKRVLGNLSAAGLTFAGLSFIAVMWKYFIAIKYSDSCLQPTPSMVERFKAPEPISWVD	na
	OrNVorf59-like	20	17	75	MAPASVPTKIILKSAQVPIKRNNHSIDIAQTAIPLSSGPTVNICFHKHLCGHIMIELNDRNEPTKAWRDVAGVFPIRSKLIKPEQFREKLATIRPRILFLNDGVLLSPLNNTLNIRVVRHTCGLFELLASIRRTRKNKNAKSNSSNAEAPISFRKAKSLDPTMNFQEYQRIFC	2	3
	OrNVorf119-like	41	11	70	MEVDEASLPQFTVADTQKPIEVKDISKHGVVISIPAVYISCLETVPDRATTNLRVINYQELESLVSHALAIETATTHDDQIMLSKQFVSGITRHQKPDATTQQMINIIELISAIVRDKVAVLDTEFIDSSTTGISFDVIRRYKNNKTNGLLSSYKASEWHGASFYSQLNPEETLQARQELNDTDLNRIYYTLQCFEQTMLFESQRVYDKTIKITNLCLLYMCLIERSRPVLNLCSNDLKNNLLGFTIDVIIRSRVIGAWRKSHCGNTLLNDIGVNYNNSNPLVMICRLETARDRANCVIELLSNNPKTKHIAARLSYDEYHKALIKTTEMIDGNEYFVLDSNFITSVVALQGFAALNTVYASTQDE	2	2
	OrNVorf41-like-1	10	3	46	MSSAKISSLLWSASPNCRNLTNYYNISTYAVITVCLIVVILMITVLRSNEKETNNDRVPCITGIILLSVIMVMAAVSRHLVAVKLGNICLPPLML	3	8
	OrNVorf44-like	21	11	42	MSQAYFDESLFVDGSIVLNSDVVGVSNNADKFLVEKYGIPTKGVCSDKISINPLSPCNGTNIYTMNNRHKETRQTHRFHQINISDVPISEPIQIDEQEDPAIALDVNPDLSPIECAIMTKYFAMHNQIVITRKMHQLIEPYFQDGKSWFIAKAVENTIVQNSLGELIKNKEIINVPDISFSGPAVDIY	7	18
	OrNVorf61-like	14	5	40	LRPFFTNSAVMNASKVRGSNALTMNYKTPQQSFQEALNFTSDTKQEGQHDGDSTTKPETTLLQLFKNFNDSVITYPVVVLLISTFQLLIVIFQRDLAMFIKMTVLMLYIVLLGFTVFTFKNRN	2	9
	vp91	80	17	34	MDTFFTIFIVVLIALLAVVYMLSHVSRTSNLKELLELVQKERPSAIAFSLGETTHKSKRRRYRNVHWDGDRIYEKLEARPLNPNGEYVIKTDHGQVSEQTDGFKITGMERVLFKCPKGFTTAQCTMEPLCDEADHKKESRKHLTYTQFNVLNVYQHSLVDAAPQDTVMLAPEQNHPRICIQCLKDGTYELETCPNNKLLDKDLNCMAYDICEDRINGYKHNYSTSGIDARKEQYWICENNESKERECTGGSLFSMSRQGCVTQSPCYGRGFDQIWLSDKRYYQCGDDTSKIIYCRRGIVLGENGAMSCLGPPCRAYLNSEDMGVLSYYTGGVKCDAFNKRQQFKCTESKTTHTETYTWIEEVKIVVENWPNKVVDKDAFESSTSSANCIDPTDSIYKDG…	12	23
	p33	36	13	40	MNATELIPRASRELSTIGIDSIIETFTPIFNEFEGYLEGIHIKKPYKILIDGFLHFLKITYDLNEDIMLVNTGNYTTGEWGSLYWSFLHLSSILLQNALEQEMVNDVRGFPAILYNIDEILPCSVCQQHYLEIKESTEIRQLIKIISFGHIIQGTFHFHALITHNINEMNQGQAPKPDFLSIDFCRLYNCYPNTLNDKQKLSTLARVPIDWQTNIHIQLSIFLAIASQVSYFRASNRLKRIYGITAPLENQRLIHPQEFAFEKYSDEEIFDILNKCLEDEDYPKDSELSEKNRGLIANARKSLRELDNDLSVIE	5	5
	pif-2	38	14	34	MAEKLRNGPLAKLLNGSDINNIPLLNLITTNVEVARANKCARGPVFISPNIDATDDDCRKTCVNESAKVIRVDDNDTFYHSTILKRGAHCVIGPRPECNTKMTRAMMTINSVTCRSKFPKLVGGPLGTRTVACNDNIIYDPKNILWDYKENEQFNPDRTKLVDEDEILPDGNYRFRCKFEGKDVRNNQYMAHPYSRLHPFRNYCASEIYGASPEVQTIFSEDKSSFVCDCGNKESTRVKNIYPDDPTSKCAHVSFAIKDLVKSKKEMTIPYRCFTKYSFIGDLADYLPCPPDQFNRTDGSTIAFTKFEFTTNPRALIEHPLYESWNETGVVTFTSD	7	34
	pif-4	29	13	34	LQAVLTNSIFQRKLNIVVASCAKICMDVLNNIISVLLVIAALALLVYIFFRSHRSNVTNIINRAVSEAIFSPTVFKIYDNSTTTVCNRLIEISPFNWVVWACRNELYVLNPEGGIQCSTGRTPAVRVYGDQFIETCLKLRYDSILKEYKRLPVKHVPYEIEDTTFTILSALNILVRDWITFNPEVRVTDSRFKHIEDDVYDEHALCDPKASDILACPAGKPLSPEALIKITTANKRSRRDLVAQLERHLPR	3	5
	OrNVorf54-like	46	14	24	MSDPMHTFETAEEYFSYMKKHDTSKSKLEIPANLHTIIASFDQCKSPKKQFAGISVLLGLMYKRKIMQQRKDNLNDMRLNHTQIKAPKLSSKQDTNLYRSAFVPDEFKQCSSPFVKGAIAMFCLQSFKESIRRDLLFAIMQGVIVQNDEILNLAKESFRSIREIIGKNYTVSDETKKQVICGMLVTSDVLREKSYSKLAMSVDQKIYILVIKHFTERSQFNTIFPYTSLITKYISTSIASKFQASERDKILNVFNVNAKSIVRIMIESLPNDRQMKSVKFDENIKYFVFRGPTNFPKDIVYSYINFNGKIYQVATYKDCLYDVFGNEDELFNKHTWNQRLDSIDYRTKIIIEEMSGAELNNLSENATVAISWMEDGMFRYKTHTFVKREIKRNGK	9	12
	pif-3	22	6	21	MITFAQIIIITILCLALLVLYLLQSLSEIQTGNHKVDFPGSQQEIVKRDCDSEMVYSVEDSQCDKMCKPPNLFHSKNGACVNILALSEESPLNKCNPTNGVLAYMLGDPQFGRQKLMCLSIDLGIQSDVRNENIICQNGNIVIDYKDKFPQLSDCKCPPSHELIIVPSTSTIRQHGVCVHERMSGLYTFNKLKFIKP	4	12
	OrNVorf123-like	12	3	20	MFVKFANTAGLVMDAEASGTDTPISLELGSCNLLVGGIIFVDRLPGDMTTRLYTQDIINCIDFAQRLYNLEQGCQIYLPRMNASLLVEAVVQQKLYQLSNKVTLIAV	2	5
	pif-1	57	8	13	MDSDTWMICVIVILSLALAIVTIWIADQKILPIEFTEPTIPHFRVEGLQWTPFPTVVNIENPYDCNAESQRECDINDATTLFGCRELFVKCKHFSQDTFYYSNGVEKTIKKNKSVTKGYALAITELAEHCNIYHGDFVLVAANDDSTEYMLVCHCKKPGYIGNDNILGACTSVRICNGRIKDINKPLKEIECICNVGEISFRYDDGLSVCRPMSIQEANALYPGGWDHLVPFKTDHLLDIDKFHREISSNINVKHLLNPCKLALTDTRIIIDGARYNDRIHSCYFKDFGLPLRLGLFPTEKQHGLEPLDAVLPTSEYQRLRIIDKMLDIANGKLRINLKVVLDFYDRKTPVYVTLPRDIGFDNNSQLFMSMENKIIGGRCEGRWPWYYCYLKDYFDRTD…	11	28
	p74	72	8	18	MSFTGVDRANAIKFANANLTILKIKKLYQKAPHLTSHLDIKIRDATENDYYIPASLSGSSKVVEVHVTKNLCELLSCNPAREEEMCNPKNDASYYYVGDDKYDLQCQPACFRTSHKETFDEDGKRAPDTLMMNFHNGFCRLVTPMVTILEKTFYRSDKKFEYRKNDMPTGFSRVASDDPTGCGWTYKFNATYCEYYDKYLDSDGNCSHTWYEKVLDAVIGMSLINTVRSALRVSVNGKPFEPPQNLPPLPDEIPKRFTVKGWKENIREDFVLPDLIDTTPKVIRSTDIKHERHKREALNESVSSFMKMRYGDDSAPDGSSDDGSSDKTRMWYNYVEDFFASLLRSMTTDPEFWASLSINLVVDKGLSLMKKASVKLVQKLSGILSKSITKSAVSVGNKV…	16	54
	OrNVorf41-like-4	15	4	15	LSKMTSTEKTSLTDRLLSVVVPECSGLSEGVKFSTLIVLMLIGVAIILFTIMLVYNYTRNVFIDDVVLQWDKEQEHRRTMGCLSITACVVTGIALIISVTTYFNWRFSLEPNLSTTCSELRQGFVRRAMRPVKE	6	23
	OrNVorf47-like	31	5	12	MSLLFFTNVILSLVFIVLLALFIVVPAPLKSSIERLTFACNYDTATNAEVKNLYTIYKRPHNKKLFVWFQGGAFLLKNRKTSYGLLNGLNDALIEFDILVFDYPIRFSHTVHDAMLVTNEILGQFNGYHEYYAGGFSAGALLMGSFMQKEKNKEIAIKMNVPIIGIQFKAMIGICGLYNTEFRSSLIESLFKFYIMRGTRSSNLYTCYGLNVPTLIIGATSEFLYPQTSKFIKQTPCQHQIYSAQLPHEFALMLEMTEAKESIEHIITFLRAN	na
	pif-6	16	3	7	MKLTLEEFRRIRPLQWSLKEIGNKVYNTTINQTETHLFWLDFMRLVFAPKFSQQRGVTSISNFDVTQPVLLTDDLQLELPSIVEAAMYFANNQTLPRIFSINVPQLAIFLMGIVALLALLALGYYVRAPIWIAHII	2	2
	OrNVorf23-like	30	4	7	MEETLVNKSNREQSKIGILTEDTLSARLSQFNLPSKKTSNLLNGVYVGGPSAVGKSTTLNKIRQNYPWARVSDVSFETLFRHNNDAEIAAHYLLTQRNAPMIYEHTNECTSLYRIIHRFMRRDLTSDNVQKCHRECCDALNEPSSHIMFIILDSTEKFKARYYKRLCATSNAIEHDHDKYLVLQLAAFLAFLGKRHLFPFMSVTVIHEAGRILGEKDIYGLDALFKTYHCNEDYVAETFDCDRLVGLIADAHTSHADDILELS	2	4
	OrNVorf46-like	na				5	8
	OrNVorf27-like	45	2	5	MMSSDTLSIDCEYDYEASSAAEDTDNDIDETSCDHTQSESKKAATGLPQDVNEDDDNINIIIDSSETNNPTQKNDNEESIRLNAILCGEGQTTLSYISPSVQNIYNLNQQDLELNAEIDRLIKASINLHTDKIITIFIRNTLVLVPIDTVISSRLASHIWPTETACGTYAFPYMEEFNKILPTYVTRRETVAFFGVHYTKPLIDMASFKCARFTNTAYRNNCEATNNAGIYLFDDFSLVIVHDGRVVDSAIHGFRGNINALVEKYKPRRIYYNAVPGDALDTFMNYPYQLFYEALHERMVPLSVNTSRMSFNPSPFCERYNTYCSFCKTLKTIKGFFANNAFGATKLMSEFALPAPRFAARVIKGRQQHGRQQKNHRRSLQRTTHIRLKPSRRTRL	5	11
	pif-5-3	na				4	9
	OrNVorf47-like-3	na				4	12
	OrNVorf90-like	120	5	5	MDSPTAMPSDEMMGDVPEATEAEISYEHTSTAKKSNTSDFTCESYGSITLNSVPTDKSSAAVERYNDGDSRICMERRNHWFMMQQSKREKSVAEAAGEDGSSLFFDFENFITEDSRHVESTIVQFQSQLPMSEDLSVVALLKRPITAANTDHSLHLPQQMNSLSATPMNYNSTPIKILNNFNDEKQKTRAATEHTQVPIVQPSLSIVAPRKDIKMCFPCKGSYNYNREDDNDSNSSTSGSSESSSTNDGHNGKAENKQVVTNRNHWRHHKCHHKSIAAPKISPALMHQETDSEDEDNKELWAPEQKRKSERIGCDTVQKIAGKFVIRLKDTKDIVDPPKRPVLPKAMTTRVAKLTRRPIVVKSSTLVFPHVMFYDGDDEDDEVSYPKKLNLVALKNLVP…	na
	OrNVorf138-like	12	2	3	MADLSTDKNNKMRVMLRYEVGRENYLARGTLGTRLHAKIHGSLPVLASSILTHNLEVERVDVFYLSGLRDGSHYNYQSVCPQASSVRQSQDQTQDTA	na
	OrNVorf76-like	9	1	3	MLFILALFVFIVTLFCLLFAKDSFINSELQTYQKMLREPWLVRRIMMKYKEKHHRKPNEKRSWYKEPEGEKYRTS	na
	OrNVorf79-like	8	2	3	MGDVEDRDSRFKDIIRSQLGENGLTLTVNLSFLFVMFLVFLILIMVSFLVAQPKPGPVRLPRPVLLPPEK	na
	PSM: Number of peptide spectrum matches
