## Supplementary material for "Rep virulence genes have been recruited convergently by nudivirus-derived Virus-Like Particles and ichnoviruses of Campoplegine wasps": Table S8

### Sheet: Feuil2
Protein ID	Molecular weight	Protein name	TPM mean in head-thorax (male and female)	TPM mean in ovaries	TPM mean in female head-thorax	TPM mean in male head-thorax	TPM mean in testes	TPM mean in venom glands	Peptide abundance (PSM)	Total unique petide count
CcapiT00000005530	83 kDa	Heat shock protein 83	547.25	5686	577	517.5	538	389	319	68.3333
CcapiT00000008982	21 kDa	Serine protease inhibitor 42Dd	3.25	67301	4	2.5	3	46	293.333	16.3333
CcapiT00000011142	38 kDa	cAMP-specific 3',5'-cyclic phosphodiesterase, isoforms N/G	0.75	83406.5	0	1.5	2	38	244.667	33.6667
CcapiT00000000713	71 kDa	Major heat shock 70 kDa protein Aa	1152.25	877	1967	337.5	367	236.5	236	44
CcapiT00000010404	50 kDa	Tubulin beta-3 chain	2491.25	8111	2584.5	2398	761.5	219.5	231.333	38.3333
Cc_rep__contig_30_2_ORF_20	27 kDa	REP-like14	5.8326	3263.59	5.93686	5.72835	3.84908	3.41012	197	21
CcapiT00000013029	50 kDa	Elongation factor 1-alpha	14295	41974	13179.5	15410.5	12552	15991	169.667	25
CcapiT00000001264	27 kDa	DnaJ homolog subfamily B member 6-B	1672.25	28529	1615	1729.5	1369.5	412.5	155.667	23
CcapiT00000000522	50 kDa	Tubulin alpha-1 chain	5272	24392	5231.5	5312.5	5948.5	844.5	153.333	36.3333
Cc_rep__contig_30_3_ORF_8	25 kDa	REP-like15	0	4483.74	0	0	8.79015	120.288	139	14
CcapiT00000012905	48 kDa	60S ribosomal protein L4	7269.25	29567	6631.5	7907	11064.5	12122.5	131.333	24.3333
CcapiT00000000523	50 kDa	Tubulin alpha-1 chain	4481.5	6296	4579.5	4383.5	2829.5	1299.5	130.333	30.6667
CcapiT00000012211	24 kDa	40S ribosomal protein S8	4686.5	18348.5	4289	5084	7803.5	6426.5	127	21.3333
CcapiT00000004921	27 kDa	40S ribosomal protein S3	5453.25	26381	4851	6055.5	8566	6610	122.667	29.6667
CcapiT00000005699	30 kDa	40S ribosomal protein S1	5331	13719.5	4812	5850	7449	6177	114.667	28
CcapiT00000007116	59 kDa	ATP synthase subunit alpha, mitochondrial	45527.5	6974.5	66351.5	24703.5	2994	3665	111	37
CcapiT00000008798	73 kDa	Endoplasmic reticulum chaperone BiP	3538	13638	3374.5	3701.5	4113.5	3054	105.667	27.3333
CcapiT00000011487	94 kDa	Eukaryotic translation elongation factor 2	16397.8	30710.5	15391.5	17404	13535.5	21285.5	94	35.3333
CcapiT00000003958	25 kDa	60S ribosomal protein L10	4763.75	18663.5	4098.5	5429	8338.5	6630.5	92.3333	14.6667
CcapiT00000000508	36 kDa	Guanine nucleotide-binding protein subunit beta-like protein	4600.75	26054	4040.5	5161	6853.5	6880.5	87.6667	24
CcapiT00000011088	29 kDa	40S ribosomal protein S4	5387.25	31162.5	4949	5825.5	8617.5	7322	87.6667	23.3333
CcapiT00000007387	26 kDa	Cobyric acid synthase	0.75	16829	1	0.5	0.5	3	86.3333	21
CcapiT00000009802	41 kDa	Nuclear pore complex protein NUP98A	199.25	657	188.5	210	380	129.5	86	15.6667
CcapiT00000003928	89 kDa	Transitional endoplasmic reticulum ATPase TER94	6031.5	13823	6152.5	5910.5	3801.5	3090	85.3333	37.3333
CcapiT00000007948	33 kDa	ADP,ATP carrier protein 2	125782	8559	200898	50665.5	4209	6259	81.3333	27.6667
CcapiT00000010489	26 kDa	60S ribosomal protein L13	4855.5	27771	4151.5	5559.5	8561	7156.5	81	19.3333
CcapiT00000008207	22 kDa	60S ribosomal protein L9	6111.25	32410	5394.5	6828	8891.5	7067	79.6667	19.3333
Cc_rep__contig_49_2_ORF_10	25 kDa	REP-like19	0.44828	5791.15	0	0.89656	0.84278	2.85775	78.6667	14.3333
Cc_rep__contig_49_ORF_59	24 kDa	REP-like18	0.344593	4420.59	0.17568	0.513506	0.241946	2.62991	76.6667	8.66667
CcapiT00000001614	15 kDa	60S ribosomal protein L23	5827.25	29706.5	5336.5	6318	8569	7139.5	74.3333	12.3333
CcapiT00000004984	22 kDa	Peroxiredoxin 1	7735.5	17200	6765	8706	2242.5	1900.5	72.6667	14
CcapiT00000010887	18 kDa	Ubiquitin-40S ribosomal protein S27a	4148	25572.5	3592	4704	5926	5249.5	72.3333	11.3333
CcapiT00000002559	70 kDa	Polyadenylate-binding protein 1	7893.5	25710.5	7483	8304	12936.5	7344	72	18.3333
CcapiT00000011434	25 kDa	60S ribosomal protein L10a	2440	20951	2164.5	2715.5	5115	4355	72	16.6667
CcapiT00000005769	16 kDa	40S ribosomal protein S14a	2863.75	14378	2600.5	3127	4859	4591	71.6667	14
CcapiT00000000174	66 kDa	4-hydroxybutyrate coenzyme A transferase	2096	1212.5	2294	1898	739	1145	71.3333	21.6667
CcapiT00000007475	61 kDa	Heat shock protein 60A	746.25	5157	657	835.5	767	222.5	70.6667	21.6667
Cc_rep__contig_3_4_ORF_30359	33 kDa	REP-like2	1.43908	3840.94	1.3146	1.56356	0.214266	2.82021	69.6667	17
CcapiT00000008350	266 kDa	Fatty acid synthase	24781	3803	28046	21516	2136.5	1979	69.6667	55.6667
CcapiT00000010527	55 kDa	ATP synthase subunit beta, mitochondrial	81504.8	9295	114651	48358.5	4574	5628	69.3333	21.3333
Cc_rep__contig_3_ORF_24921	27 kDa	REP-like3	0	2138.68	0	0	0	1.15582	68.3333	17
CcapiT00000010879	60 kDa	ATP-dependent RNA helicase p62	13468.2	29931.5	13531	13405.5	11184	8658	68	25.6667
CcapiT00000007807	30 kDa	60S ribosomal protein L7a	4980	13659	4269.5	5690.5	7829.5	6392	66	21.3333
CcapiT00000001872	107 kDa	Protein cramped-like	104.75	394.5	97	112.5	188	20.5	65.6667	13.6667
CcapiT00000000434	34 kDa	60S ribosomal protein L5	4341.5	23595.5	4074.5	4608.5	6329.5	6279	64.6667	17.6667
CcapiT00000011911	24 kDa	40S ribosomal protein S5	3878.25	20521.5	3393.5	4363	6337	4986	64	11
CcapiT00000001667	23 kDa	60S ribosomal protein L13a	4936	26956	4389	5483	7328.5	6535.5	63.3333	14.6667
CcapiT00000011008	24 kDa	Sulfotransferase 4A1	0.25	12810.5	0.5	0	0	4.5	63.3333	10.3333
CcapiT00000012402	30 kDa	60S ribosomal protein L7	4757.75	31482	4346	5169.5	6089.5	7103.5	62.6667	19
CcapiT00000008394	17 kDa	40S ribosomal protein S19a	3208.5	15062.5	2742.5	3674.5	5613.5	3497.5	61.3333	14.3333
CcapiT00000010926	227 kDa	Myosin heavy chain, non-muscle	443	2839.5	359.5	526.5	1334	463.5	61	45.6667
CcapiT00000010508	18 kDa	40S ribosomal protein S18	2947.75	29362	2635	3260.5	4477	5117.5	59.6667	12.3333
CcapiT00000008966	79 kDa	Large ribosomal subunit protein uL10	4958.75	21696	4338.5	5579	9273	11312.5	59	15.6667
Cc_rep__contig_3_3_ORF_527	33 kDa	REP-like1	0.155581	3628.92	0.311161	0	0.321399	2.21757	58	16.6667
CcapiT00000008196	19 kDa	60S ribosomal protein L14	4311.75	23717	3873.5	4750	6322	4837	58	12
CcapiT00000003267	69 kDa	Dolichyl-diphosphooligosaccharide--protein glycosyltransferase subunit 1	781.5	6464.5	656	907	3006	2308.5	56.6667	27.3333
Cc_rep__contig_23_2_ORF_13530	30 kDa	REP-like7	0.0707002	1162.01	0	0.1414	0	0.33729	55.6667	19.3333
CcapiT00000002310	28 kDa	60S ribosomal protein L8	6848	38081	6158	7538	10904.5	8751.5	55.6667	10.3333
CcapiT00000004017	21 kDa	40S ribosomal protein S9	2158.75	19850	2042	2275.5	2917.5	3516	55.3333	16.3333
CcapiT00000004407	18 kDa	Carbamoyl-phosphate synthase large chain	0.75	10300	1.5	0	3	1	55	8.66667
CcapiT00000009135	30 kDa	Protein l(2)37Cc	390.75	2864.5	387.5	394	305.5	139.5	54.3333	17
CcapiT00000002793	79 kDa	Trifunctional enzyme subunit alpha, mitochondrial	1268.5	2749	1331	1206	582.5	471	53.3333	23.6667
CcapiT00000007892	16 kDa	60S ribosomal protein L32	2787.75	11623	2588.5	2987	3668.5	3256	53.3333	10
CcapiT00000008141	22 kDa	40S ribosomal protein S7	3608.25	15166	3019	4197.5	6087.5	4326.5	53	8.66667
CcapiT00000008756	34 kDa	Voltage-dependent anion-selective channel	8926	4657.5	11424	6428	1148	906.5	51.6667	17
CcapiT00000006139	18 kDa	Nitrogen regulatory protein areA	13.25	10728.5	11	15.5	21	8.5	50.3333	14.3333
CcapiT00000006882	16 kDa	JmjC domain-containing histone demethylation protein 1	66.25	149.5	70.5	62	70.5	31.5	50.3333	7.33333
CcapiT00000011050	24 kDa	Dual specificity phosphatase Mpk3	1661.75	6252.5	1555	1768.5	800	256.5	50.3333	13.6667
