## Supplementary material for "Rep virulence genes have been recruited convergently by nudivirus-derived Virus-Like Particles and ichnoviruses of Campoplegine wasps": Table S9

### Sheet: Feuil1
	Gene / Function		Expression kinetic in VcENVa	Promoters in CcapiENV	Promoters in VcENV
	DNA amplification	helicase	Early expression	⬤◉◍	⬤
	Viral transcription	lef-4	Early expression	⬤	◉◍
		lef-5	Early expression	◍	⬤
		lef-8	Early expression	◉◍	◉
		lef-9	Early expression	◍	⬤◍
		p47	Early expression	⬤◍
	Particle morphogenesis	vlf-1	na	⬤◍	na
	Envelope components Infectiosity	p33	Late expression	◍	⬤◍
		p74	Late expression	⬤◍	⬤
		pif-1	Late expression	◍	◉◍
		pif-2	Late expression	◍	◍
		pif-3	Late expression	◍	⬤
		pif-4	Late expression	⬤	⬤
		pif-5	Late expression	⬤◉◍ / ⬤◍	⬤◍ / ⬤◉◍/ ⬤◍ / ⬤◍
		pif-6	Late expression	◍	◉◍
		vp91	Late expression	◍	⬤◍
		Ac81	Late expression	⬤	◍ / ◉◍ / ◍
	Unknown	OrNVorf120-like	Early expression	◍
		OrNVorf122-like	Early expression		⬤◍
		OrNVorf19-like	Early expression	⬤
		OrNVorf27-like	Early expression	⬤◍	⬤
		OrNVorf46-like	Early expression	⬤◍	◉◍
		OrNVorf54-like	Early expression		⬤◍
		OrNVorf90-like	Early expression	⬤◍	⬤◉◍
		OrNVorf73-like	Early expression		⬤
		OrNVorf118-like	Late expression	⬤◉◍	◍
		OrNVorf119-like	Late expression	⬤◍	◍
		OrNVorf123-like	Late expression	◍	⬤◍
		OrNVorf136-like	Late expression	◍	◍
		OrNVorf138-like	Late expression	◍	⬤
		OrNVorf18-like	Late expression	⬤◍	⬤◍
		OrNVorf23-like	Late expression	⬤◍	⬤◍
		OrNVorf25-like	Late expression	⬤◍	◍
		OrNVorf41-like	Late expression	◍ / ⬤◍ / ⬤◍ / ⬤◍ / ◍ / ◍	◉◍ / ⬤◍ / ◉◍ / ◍ / ⬤◍
		OrNVorf44-like	Late expression	◍	◐◍
		OrNVorf47-like	Late expression	◉◍	⬤◉◍ / ⬤◉◍ / ◍
		OrNVorf59-like	Late expression
		OrNVorf61-like	Late expression	◍	◍
		OrNVorf63-like	Late expression	◍	⬤◍
		OrNVorf76-like	Late expression	◉◍	◉◍
		OrNVorf79-like	Late expression	◉	⬤◍
	aDescribed by Cerqueira de Araujo and collaborators (Cerqueira de Araujo et al., 2022)
	⬤: Late baculovirus promoter, ◉: Early baculovirus promoter, ◐: HzNV-1 motif, ◍: VcENV-LATE motif enriched in late expressed genes in VcENV (Cerqueira de Araujo et al., 2022)
